# Single-nucleus RNA-seq reveals disrupted cell maturation by chorioamnionitis in the preterm cerebellum of nonhuman primates

**DOI:** 10.1101/2022.07.12.499720

**Authors:** Josef Newman, Xiaoying Tong, April Tan, Vanessa Nunes De Paiva, Pietro Presicce, Paranthaman S Kannan, Kevin Williams, Andreas Damianos, Marione Tamase Newsam, Merline Benny, Shu Wu, Karen Young, Lisa A. Miller, Suhas G Kallapur, Claire A Chougnet, Alan H Jobe, Roberta Brambilla, Augusto F. Schmidt

## Abstract

Preterm birth is often associated with chorioamnionitis and increased risk of neurodevelopmental disorders. Preterm birth also leads to cerebellar underdevelopment but the mechanisms of disrupted cerebellar development in preterm infants are little understood. Here, we leveraged single-nuclei RNA-sequencing of the cerebellum in a rhesus macaque model of chorioamnionitis and preterm birth, to show that chorioamnionitis leads to Purkinje cell loss and disrupted maturation of granule cells and oligodendrocytes in the fetal cerebellum at late gestation. Purkinje cell loss is accompanied by decreased sonic hedgehog signaling from Purkinje cells to granule cells, which show an accelerated maturation. Chorioamnionitis also accelerated pre-oligodendrocyte maturation into myelinating oligodendrocytes, confirmed by increased expression of myelin basic protein in the cerebellum of chorioamnionitis-exposed fetuses. These findings are consistent with reported histopathological findings in individuals with autism and suggest a novel mechanism through which perinatal inflammation contributes to neurodevelopmental disorders.
