## supplemental table 3 for "Single-nucleus RNA-seq reveals disrupted cell maturation by chorioamnionitis in the preterm cerebellum of nonhuman primates"

### Sheet: top10
	p_val	avg_log2FC	pct.1	pct.2	p_val_adj	cluster	gene
1	0	2.25749	1	0.637	0	0	KCNIP4
2	0	2.11115	0.999	0.666	0	0	TENM2
3	0	2.03562	1	0.627	0	0	CSMD3
4	0	1.84533	0.943	0.5	0	0	TRPC7
5	0	1.83939	0.957	0.513	0	0	KCNAB1
6	0	1.78811	0.997	0.581	0	0	GRM5
7	0	1.76243	0.98	0.475	0	0	SLC35F4
8	0	1.74453	0.999	0.666	0	0	ASTN2
9	0	1.74269	0.991	0.532	0	0	FSTL5
10	0	1.73485	0.953	0.514	0	0	NECAB1
11	0	2.05738	0.986	0.567	0	1	CLSTN2
12	0	1.72993	0.976	0.658	0	1	CNTN5
13	0	1.6905	0.966	0.561	0	1	CHST9
14	0	1.68248	0.949	0.639	0	1	LRRC7
15	0	1.44424	0.99	0.601	0	1	GRM5
16	0	1.39047	0.983	0.719	0	1	TMEFF2
17	0	1.3722	0.991	0.753	0	1	EDIL3
18	0	1.35813	0.995	0.607	0	1	FRMPD4
19	0	1.30274	0.996	0.746	0	1	ENSMMUG00000042000
20	0	1.2999	0.691	0.457	0	1	CHRM3
21	0	2.59286	0.875	0.454	0	2	COL25A1
22	0	2.51636	0.946	0.481	0	2	ROR1
23	0	2.44298	0.953	0.704	0	2	ITGBL1
24	0	2.44023	0.974	0.56	0	2	HES6
25	0	2.41795	0.988	0.61	0	2	FOXP2
26	0	2.26651	0.96	0.545	0	2	COL4A5
27	0	2.25478	0.752	0.47	0	2	FILIP1L
28	0	2.19566	0.97	0.678	0	2	BOC
29	0	2.1693	0.806	0.39	0	2	HTR1E
30	0	2.14389	0.785	0.46	0	2	BTBD11
31	0	1.75632	0.995	0.759	0	3	EDIL3
32	0	1.59556	0.981	0.671	0	3	NDST4
33	0	1.35598	1	0.934	0	3	CADM2
34	0	1.3546	0.947	0.729	0	3	FRMD4B
35	0	1.31985	0.923	0.584	0	3	CLSTN2
36	0	1.29225	0.954	0.668	0	3	CNTN5
37	0	1.27475	0.992	0.617	0	3	FRMPD4
38	0	1.26339	0.994	0.752	0	3	ENSMMUG00000042000
39	0	1.1413	0.902	0.599	0	3	GALNTL6
40	2.30603e-184	1.30614	0.65	0.468	4.61205e-181	3	CHRM3
41	0	3.16703	0.997	0.554	0	4	RASGEF1B
42	0	2.6229	0.99	0.716	0	4	FSTL4
43	0	2.10603	0.925	0.511	0	4	EBF3
44	0	2.04143	0.947	0.661	0	4	ELAVL2
45	0	1.93206	0.938	0.642	0	4	SPOCK1
46	0	1.75827	0.988	0.641	0	4	KALRN
47	0	1.73788	0.997	0.743	0	4	FRMD4A
48	0	1.70645	0.835	0.506	0	4	HUNK
49	0	1.5505	0.872	0.606	0	4	2022-03-01
50	0	1.44138	0.961	0.581	0	4	GLI3
51	0	2.64159	0.999	0.618	0	5	TRPM3
52	0	2.31706	0.927	0.468	0	5	GABRB2
53	0	2.19301	0.999	0.709	0	5	RBFOX1
54	0	2.12717	0.962	0.544	0	5	SCN2A
55	0	2.11281	1	0.563	0	5	ENSMMUG00000005470
56	0	2.03501	0.97	0.592	0	5	ASIC2
57	0	1.99453	0.818	0.298	0	5	PTK2B
58	0	1.97726	1	0.683	0	5	LRP1B
59	0	1.91626	0.967	0.496	0	5	ZNF385B
60	0	1.90251	0.999	0.574	0	5	FSTL5
61	0	1.41435	0.931	0.68	0	6	SYN3
62	0	1.39584	0.989	0.834	0	6	PLPPR1
63	0	1.34486	0.966	0.567	0	6	RASGEF1B
64	0	1.32692	0.988	0.723	0	6	FSTL4
65	0	1.27278	0.924	0.737	0	6	FRMD4B
66	0	1.22591	0.984	0.783	0	6	NTN4
67	0	1.17518	0.98	0.767	0	6	EDIL3
68	0	1.17374	0.993	0.819	0	6	XKR4
69	7.30508e-292	1.19548	0.84	0.527	1.46102e-288	6	EBF3
70	2.26398e-222	1.35969	0.722	0.446	4.52796e-219	6	KIAA1217
71	0	4.79858	0.991	0.257	0	7	TNC
72	0	4.05958	0.996	0.364	0	7	LHFPL3
73	0	4.01801	0.982	0.257	0	7	GRIA1
74	0	3.93944	0.998	0.751	0	7	SLC1A3
75	0	3.63586	0.991	0.404	0	7	FGFR2
76	0	3.31703	0.971	0.297	0	7	KCNIP1
77	0	3.29157	0.979	0.509	0	7	PREX2
78	0	3.28704	0.994	0.545	0	7	NPAS3
79	0	3.19271	0.992	0.548	0	7	PTN
80	0	3.16666	0.946	0.503	0	7	XYLT1
81	0	4.32843	0.941	0.356	0	8	LUZP2
82	0	3.67005	0.961	0.366	0	8	ANGPT1
83	0	3.5068	0.945	0.378	0	8	ANOS1
84	0	3.23065	0.998	0.417	0	8	CACHD1
85	0	3.18816	0.974	0.479	0	8	ALK
86	0	3.11732	0.999	0.548	0	8	NPAS3
87	0	2.96587	0.993	0.382	0	8	PAX3
88	0	2.90942	0.977	0.513	0	8	RFX4
89	0	2.89121	0.878	0.358	0	8	KCNN3
90	0	2.87836	0.945	0.41	0	8	GRM7
91	0	3.09899	0.984	0.513	0	9	DIAPH3
92	0	2.71472	0.961	0.397	0	9	CENPP
93	0	2.55696	0.938	0.441	0	9	BRCA2
94	0	2.46593	0.962	0.619	0	9	POLA1
95	0	2.44129	0.961	0.588	0	9	ITGB3BP
96	0	2.39537	0.913	0.292	0	9	BRIP1
97	0	2.28435	0.894	0.497	0	9	ZGRF1
98	0	2.2447	0.921	0.486	0	9	MMS22L
99	0	2.20819	0.886	0.541	0	9	BRCA1
100	0	2.12157	0.886	0.521	0	9	ATAD2
101	0	4.86638	0.973	0.528	0	10	NRXN3
102	0	2.85757	0.836	0.372	0	10	GAD1
103	0	2.67598	0.973	0.733	0	10	NNAT
104	0	2.67136	0.827	0.229	0	10	ENSMMUG00000041855
105	0	2.59456	0.865	0.369	0	10	PAX2
106	0	2.55156	0.858	0.424	0	10	GAD2
107	0	2.52621	0.979	0.449	0	10	GRIA3
108	0	2.4151	0.894	0.47	0	10	ADARB2
109	0	2.37611	0.897	0.354	0	10	TFAP2B
110	2.31814e-197	2.35278	0.768	0.611	4.63627e-194	10	PIP5K1B
111	3.06624e-133	0.617109	0.953	0.591	6.13249e-130	11	HES6
112	2.72256e-127	0.458273	0.972	0.584	5.44512e-124	11	RASGEF1B
113	1.83994e-109	0.564755	0.972	0.606	3.67987e-106	11	GLI3
114	1.47721e-102	0.449077	0.752	0.422	2.95443e-99	11	HTR1E
115	1.7196e-98	0.413843	0.926	0.723	3.43921e-95	11	ITGBL1
116	5.41765e-76	0.452661	0.928	0.731	1.08353e-72	11	ARHGAP24
117	7.91594e-71	0.389582	0.843	0.539	1.58319e-67	11	EBF3
118	8.48406e-69	0.414279	0.989	0.791	1.69681e-65	11	NTN4
119	2.95718e-57	0.404571	0.818	0.578	5.91435e-54	11	PLCXD3
120	2.28962e-23	0.39003	0.623	0.466	4.57925e-20	11	ENSMMUG00000022858
121	8.68403e-196	3.34752	0.87	0.549	1.73681e-192	12	MT-CO2
122	2.39848e-195	3.22039	0.906	0.667	4.79695e-192	12	CYTB
123	6.78684e-184	2.93609	0.889	0.708	1.35737e-180	12	MT-ND4
124	5.8441e-179	2.82437	0.891	0.704	1.16882e-175	12	MT-CO1
125	6.99971e-175	3.12313	0.916	0.614	1.39994e-171	12	MT-CO3
126	1.10074e-166	2.7396	0.994	0.965	2.20147e-163	12	ENSMMUG00000028701
127	1.9427e-140	2.92171	0.787	0.338	3.8854e-137	12	APOE
128	1.5037e-135	2.58354	0.833	0.687	3.00741e-132	12	MT-ND1
129	8.26129e-114	2.65092	0.941	0.901	1.65226e-110	12	ENSMMUG00000028703
130	8.19083e-101	2.13504	0.791	0.68	1.63817e-97	12	MT-ATP6
131	0	4.50456	0.99	0.374	0	13	RBMS3
132	0	4.31571	0.998	0.428	0	13	ARHGAP29
133	0	4.14254	0.988	0.45	0	13	BICC1
134	0	3.84628	0.974	0.316	0	13	SVIL
135	7.80757e-299	3.9267	0.961	0.446	1.56151e-295	13	COL1A2
136	5.02773e-296	4.26382	0.953	0.34	1.00555e-292	13	ADAMTS12
137	9.4163e-291	3.74059	0.971	0.51	1.88326e-287	13	COL12A1
138	1.31256e-279	3.69852	0.988	0.401	2.62512e-276	13	TMEM132C
139	3.73866e-236	4.15159	0.919	0.571	7.47732e-233	13	ITGA8
140	3.19718e-233	3.72921	0.91	0.423	6.39436e-230	13	ALDH1A2
141	0	4.40933	0.988	0.312	0	14	SORCS3
142	2.49421e-288	2.72507	0.976	0.379	4.98842e-285	14	GAD1
143	1.91222e-287	3.43616	1	0.536	3.82443e-284	14	NRXN3
144	3.9115e-287	4.18608	0.996	0.476	7.82299e-284	14	ADARB2
145	1.70508e-283	3.46023	1	0.724	3.41016e-280	14	RORA
146	1.27729e-277	3.01986	0.984	0.499	2.55458e-274	14	FRMD3
147	3.81485e-269	3.55079	0.982	0.564	7.62969e-266	14	INPP4B
148	1.59786e-246	2.61116	0.949	0.419	3.19572e-243	14	TAFA2
149	1.27281e-199	3.0688	0.872	0.307	2.54562e-196	14	KCNMA1
150	2.47292e-65	4.03047	0.658	0.323	4.94583e-62	14	NXPH1
151	9.73376e-279	4.76385	0.991	0.479	1.94675e-275	15	OPCML
152	3.48106e-277	5.16485	0.944	0.334	6.96211e-274	15	BCAS1
153	3.61388e-217	3.83645	0.957	0.441	7.22777e-214	15	NTNG1
154	6.93842e-213	3.50007	0.925	0.439	1.38769e-209	15	TNS3
155	4.43554e-191	3.48701	0.905	0.455	8.87108e-188	15	EPB41L2
156	2.39422e-176	3.52266	0.884	0.363	4.78843e-173	15	SOX6
157	5.00026e-159	3.53919	0.875	0.554	1.00005e-155	15	DPP10
158	9.929e-138	3.51183	0.832	0.56	1.9858e-134	15	SEMA5A
159	8.41118e-126	3.50802	0.873	0.694	1.68224e-122	15	PCDH15
160	9.39539e-36	4.3856	0.679	0.493	1.87908e-32	15	MBP
161	4.94285e-262	4.14553	0.995	0.469	9.88571e-259	16	APOLD1
162	1.04527e-259	3.35653	0.995	0.553	2.09053e-256	16	TOP2A
163	9.85516e-259	2.97307	0.976	0.348	1.97103e-255	16	KIF14
164	1.08657e-255	3.56575	0.988	0.543	2.17314e-252	16	ASPM
165	1.15946e-251	3.56664	0.998	0.525	2.31891e-248	16	DIAPH3
166	5.33981e-244	2.98267	0.99	0.485	1.06796e-240	16	SMC4
167	7.89088e-243	3.08183	0.976	0.389	1.57818e-239	16	CENPE
168	1.6392e-241	2.82058	0.971	0.51	3.27839e-238	16	PRR11
169	4.21117e-234	3.20122	0.99	0.376	8.42235e-231	16	RBMS3
170	2.72382e-230	3.06535	0.978	0.585	5.44763e-227	16	CENPF
171	2.46512e-168	4.2194	0.981	0.415	4.93023e-165	17	RBM47
172	4.28306e-163	4.46644	0.973	0.391	8.56612e-160	17	MERTK
173	5.98856e-157	4.03816	0.962	0.462	1.19771e-153	17	APBB1IP
174	2.24492e-156	4.40164	0.977	0.437	4.48983e-153	17	MEF2C
175	2.67583e-156	5.12312	0.981	0.484	5.35166e-153	17	SLC9A9
176	5.01528e-153	4.61026	0.965	0.369	1.00305e-149	17	INPP5D
177	2.36346e-151	4.1813	0.958	0.532	4.72693e-148	17	ENTPD1
178	2.01698e-139	3.88136	0.9	0.318	4.03395e-136	17	A2M
179	5.58328e-129	4.08052	0.854	0.312	1.11666e-125	17	DAB2
180	2.93429e-120	3.96191	0.919	0.458	5.86858e-117	17	SORL1
181	1.465e-163	3.89231	0.992	0.509	2.93e-160	18	THSD7B
182	1.54181e-151	4.61486	0.977	0.429	3.08362e-148	18	RGS6
183	6.11991e-151	3.28692	1	0.576	1.22398e-147	18	GRM3
184	6.44583e-145	3.26302	0.95	0.422	1.28917e-141	18	PAPPA2
185	1.77076e-138	3.49153	0.958	0.318	3.54152e-135	18	SORCS3
186	7.17545e-134	3.84665	0.981	0.481	1.43509e-130	18	ADARB2
187	1.1173e-123	3.62166	0.923	0.305	2.2346e-120	18	GRM8
188	4.63151e-123	4.64607	0.981	0.507	9.26302e-120	18	SGCZ
189	2.18921e-94	3.50884	0.873	0.472	4.37843e-91	18	CCBE1
190	4.62254e-75	3.30102	0.834	0.324	9.24508e-72	18	NXPH1
191	1.45317e-140	3.28068	0.996	0.528	2.90634e-137	19	DIAPH3
192	3.50222e-132	2.79592	0.976	0.293	7.00445e-129	19	TNC
193	5.73449e-116	2.43533	0.94	0.534	1.1469e-112	19	RTKN2
194	5.3791e-112	2.30725	1	0.566	1.07582e-108	19	NPAS3
195	1.01598e-110	2.2994	0.944	0.414	2.03196e-107	19	CENPP
196	3.04604e-109	2.21674	0.996	0.417	6.09207e-106	19	CDH20
197	2.28171e-108	2.20547	0.984	0.551	4.56343e-105	19	RAD51B
198	6.97244e-86	2.21663	0.895	0.556	1.39449e-82	19	TOP2A
199	5.58631e-77	2.53126	0.823	0.293	1.11726e-73	19	GRIA1
200	2.90091e-70	2.35847	0.847	0.473	5.80182e-67	19	APOLD1
201	9.74975e-154	3.93925	0.968	0.198	1.94995e-150	20	RCSD1
202	2.95019e-146	4.11714	0.986	0.414	5.90038e-143	20	ETS1
203	4.33512e-143	5.30089	0.995	0.408	8.67025e-140	20	SLC7A1
204	2.57764e-142	5.10218	0.982	0.384	5.15529e-139	20	MECOM
205	3.29152e-137	3.88822	1	0.359	6.58305e-134	20	PTPRM
206	1.36484e-134	4.75898	0.968	0.413	2.72968e-131	20	FLT1
207	7.93525e-121	4.04434	0.941	0.487	1.58705e-117	20	IGFBP7
208	2.65438e-118	4.51965	0.941	0.46	5.30876e-115	20	FLI1
209	1.37459e-109	4.53495	0.913	0.411	2.74917e-106	20	FN1
210	8.98558e-107	4.21178	0.918	0.384	1.79712e-103	20	CSGALNACT1
211	3.53634e-87	6.70715	1	0.535	7.07268e-84	21	ITPR1
212	5.44341e-83	5.0608	0.992	0.675	1.08868e-79	21	ARHGAP26
213	1.00669e-80	4.35551	0.985	0.561	2.01337e-77	21	GRIK1
214	1.52495e-80	4.11798	0.977	0.59	3.0499e-77	21	ARHGEF33
215	2.31225e-80	4.24552	0.977	0.497	4.62449e-77	21	DGKH
216	1.46776e-76	4.38739	0.946	0.363	2.93551e-73	21	CA8
217	3.26548e-75	3.81052	0.962	0.54	6.53095e-72	21	SLC1A6
218	4.02626e-74	4.20587	0.954	0.53	8.05253e-71	21	KLHL1
219	5.08035e-74	4.22107	0.969	0.557	1.01607e-70	21	DPP10
220	1.88888e-69	3.91696	0.915	0.314	3.77776e-66	21	KCNMA1
221	1.32134e-56	3.69343	1	0.357	2.64267e-53	22	SAMD3
222	6.1404e-54	3.49862	1	0.431	1.22808e-50	22	LMX1A
223	7.82567e-51	4.11397	0.986	0.421	1.56513e-47	22	RSPO2
224	3.76925e-50	4.29716	1	0.496	7.53851e-47	22	NELL1
225	3.86188e-50	4.09573	0.986	0.36	7.72375e-47	22	SHISA9
226	6.00633e-50	4.33529	1	0.599	1.20127e-46	22	PEX5L
227	6.99996e-50	4.13618	1	0.426	1.39999e-46	22	TAFA2
228	1.28102e-49	3.71995	0.986	0.464	2.56204e-46	22	RPH3A
229	2.44688e-48	5.34183	0.973	0.442	4.89376e-45	22	TRPC3
230	1.04802e-45	3.81118	0.986	0.558	2.09603e-42	22	DPP10
231	2.38016e-53	4.53942	0.975	0.096	4.76033e-50	23	TTR
232	7.55109e-29	4.33866	1	0.422	1.51022e-25	23	ENSMMUG00000015322
233	1.98806e-28	3.91744	1	0.463	3.97613e-25	23	DNAH7
234	2.83887e-28	3.75153	1	0.5	5.67773e-25	23	CFAP54
235	5.92445e-28	4.13952	1	0.408	1.18489e-24	23	NEK11
236	6.22222e-28	4.93189	0.975	0.416	1.24444e-24	23	HTR2C
237	1.01412e-27	3.94217	1	0.443	2.02823e-24	23	DNAH6
238	1.78236e-27	4.19291	1	0.505	3.56473e-24	23	DNAH9
239	6.04427e-22	3.79591	0.95	0.403	1.20885e-18	23	PDZRN4
240	1.95964e-17	3.84733	1	0.966	3.91927e-14	23	ENSMMUG00000028701
241	6.18868e-27	4.4719	1	0.296	1.23774e-23	24	EDNRA
242	9.2894e-24	4.52994	1	0.504	1.85788e-20	24	SLC38A11
243	2.01917e-23	5.46812	1	0.313	4.03835e-20	24	HTR1F
244	2.55808e-22	6.53327	1	0.501	5.11615e-19	24	ENSMMUG00000015144
245	3.01845e-22	5.08025	1	0.414	6.03691e-19	24	FN1
246	8.86302e-22	4.36056	1	0.409	1.7726e-18	24	MAST4
247	2.14717e-21	4.57947	0.968	0.364	4.29434e-18	24	RBPMS
248	4.32686e-21	4.38198	1	0.4	8.65371e-18	24	ATP1A2
249	4.69401e-19	4.47605	0.968	0.579	9.38801e-16	24	PID1
250	9.28108e-19	4.37487	0.935	0.309	1.85622e-15	24	GRM8
