## supplemental table 4 for "Single-nucleus RNA-seq reveals disrupted cell maturation by chorioamnionitis in the preterm cerebellum of nonhuman primates"

### Sheet: Top 10 Markers
Granule cells
	p_val	avg_log2FC	pct.1	pct.2	p_val_adj	cluster	gene
1	0	2.11429	0.974	0.394	0	0	LRRTM4
2	0	2.06291	1	0.638	0	0	KCNIP4
3	0	1.96679	0.99	0.421	0	0	FSTL5
4	0	1.92518	0.978	0.39	0	0	NRXN3
5	0	1.86707	0.997	0.628	0	0	PRKG1
6	0	1.8432	0.999	0.526	0	0	KIRREL3
7	0	1.82104	0.999	0.701	0	0	TENM2
8	0	1.77238	0.999	0.635	0	0	CSMD3
9	0	1.71504	0.941	0.508	0	0	TRPC7
10	0	1.70126	0.954	0.523	0	0	KCNAB1
11	0	3.08472	0.988	0.535	0	1	RASGEF1B
12	0	2.8211	0.989	0.754	0	1	FSTL4
13	0	2.45776	0.995	0.631	0	1	FRMD4A
14	0	1.97676	0.895	0.51	0	1	EBF3
15	0	1.92194	0.936	0.666	0	1	ELAVL2
16	0	1.84469	0.904	0.495	0	1	KALRN
17	0	1.63207	0.873	0.7	0	1	SPOCK1
18	0	1.58643	0.75	0.461	0	1	HUNK
19	0	1.56698	0.843	0.541	0	1	ATXN1
20	0	1.56153	0.821	0.595	0	1	KCNQ3
21	0	1.94741	0.987	0.608	0	2	CLSTN2
22	0	1.4254	0.966	0.59	0	2	CHST9
23	0	1.40904	0.95	0.696	0	2	LRRC7
24	0	1.4049	0.977	0.722	0	2	CNTN5
25	0	1.24453	0.996	0.731	0	2	ENSMMUG00000042000
26	0	1.2382	0.701	0.452	0	2	CHRM3
27	0	1.23449	0.886	0.673	0	2	SLC44A5
28	0	1.20451	0.99	0.564	0	2	GRM5
29	0	1.18696	0.969	0.579	0	2	NEBL
30	0	1.13105	0.98	0.643	0	2	NCAM2
31	0	1.52775	0.996	0.834	0	3	EDIL3
32	0	1.49133	0.949	0.754	0	3	FRMD4B
33	0	1.26176	0.982	0.764	0	3	NDST4
34	0	1.20313	0.993	0.733	0	3	ENSMMUG00000042000
35	0	1.17765	0.903	0.617	0	3	GALNTL6
36	0	1.14218	1	0.956	0	3	CADM2
37	0	1.14106	0.916	0.621	0	3	CLSTN2
38	0	1.02087	0.993	0.661	0	3	FRMPD4
39	0	1.00978	0.982	0.784	0	3	ZFPM2
40	3.85e-180	1.18195	0.655	0.461	7.69e-177	3	CHRM3
41	0	3.19701	0.98	0.365	0	4	DCC
42	0	2.65754	0.97	0.429	0	4	LAMA2
43	0	2.58142	0.96	0.477	0	4	COL4A5
44	0	2.54016	0.945	0.42	0	4	ROR1
45	0	2.51116	0.971	0.651	0	4	BOC
46	0	2.46521	0.873	0.459	0	4	COL25A1
47	0	2.39933	0.973	0.528	0	4	HES6
48	0	2.35681	0.87	0.582	0	4	ADAMTS6
49	0	2.33109	0.942	0.5	0	4	FBXL7
50	0	2.3297	0.988	0.625	0	4	FOXP2
51	0	2.8544	0.999	0.554	0	5	TRPM3
52	0	2.38329	0.959	0.411	0	5	SGCZ
53	0	2.37834	0.921	0.476	0	5	GABRB2
54	0	2.27677	0.958	0.532	0	5	ZNF385D
55	0	2.16555	0.964	0.532	0	5	SCN2A
56	0	2.15641	0.997	0.473	0	5	NRXN3
57	0	2.12838	0.893	0.496	0	5	LRRC3B
58	0	2.0317	1	0.578	0	5	ENSMMUG00000005470
59	0	2.02071	0.97	0.623	0	5	ASIC2
60	0	2.00225	0.999	0.749	0	5	RBFOX1
61	0	4.06419	0.987	0.452	0	6	DIAPH3
62	0	3.02367	0.873	0.296	0	6	RBMS3
63	0	3.00171	0.771	0.433	0	6	APOLD1
64	0	2.98554	0.902	0.249	0	6	CDH20
65	0	2.70391	0.855	0.537	0	6	TOP2A
66	0	2.67599	0.915	0.34	0	6	CENPP
67	0	2.61231	0.929	0.405	0	6	BRCA2
68	0	2.59092	0.897	0.439	0	6	SMC4
69	0	2.5434	0.912	0.471	0	6	RTKN2
70	0	2.39756	0.948	0.559	0	6	ITGB3BP
Purkinje cells
	p_val	avg_log2FC	pct.1	pct.2	p_val_adj	cluster	gene
1	2.65306e-10	0.891687	1	0.688	5.30612e-07	0	CEP126
2	3.24317e-10	1.13692	0.927	0.5	6.48635e-07	0	NEK10
3	1.23127e-09	0.906276	1	0.958	2.46254e-06	0	DMD
4	8.34726e-09	0.821006	0.866	0.542	1.66945e-05	0	SLC6A11
5	2.41237e-08	0.90001	1	0.729	4.82474e-05	0	MAST4
6	4.5908e-08	0.911811	0.963	0.667	9.18159e-05	0	SHISA9
7	7.38969e-08	0.862685	1	0.854	0.000147794	0	CNTNAP5
8	5.7168e-07	0.844967	1	0.771	0.00114336	0	ENSMMUG00000042836
9	3.6767e-06	0.820652	1	0.917	0.00735341	0	SLC8A1
10	6.37946e-06	0.799369	0.988	0.729	0.0127589	0	ENSMMUG00000037812
11	1.29405e-05	0.756329	0.604	0.293	0.0258811	1	NAALADL2
12	8.82182e-05	2.29576	0.771	0.622	0.176436	1	NKAIN2
13	0.00134266	0.991403	0.542	0.341	1	1	NTN4
14	0.00171652	0.7952	0.5	0.232	1	1	PHYHIPL
15	0.00279317	0.643512	0.583	0.476	1	1	TCF7L1
16	0.00307155	0.816105	0.229	0.012	1	1	CDH20
17	0.00458888	0.895614	0.25	0.549	1	1	CENPP
18	0.00713819	0.626006	0.292	0.122	1	1	ALCAM
19	0.00853098	0.820027	0.604	0.524	1	1	ENSMMUG00000049199
20	0.00942633	1.08135	0.271	0.122	1	1	ZEB1
Oligodendrocytes
	p_val	avg_log2FC	pct.1	pct.2	p_val_adj	cluster	gene
1	1.40186e-45	1.82462	0.991	0.882	2.80372e-42	0	KIF13A
2	7.04077e-44	2.05487	0.986	0.849	1.40815e-40	0	ENSMMUG00000049199
3	2.92816e-41	1.90201	0.959	0.796	5.85631e-38	0	SULF2
4	2.58438e-40	2.17271	0.977	0.776	5.16877e-37	0	SGCZ
5	1.50814e-38	1.82487	0.973	0.78	3.01629e-35	0	GRM5
6	2.06313e-35	1.9804	0.968	0.694	4.12627e-32	0	LRRTM4
7	4.19149e-29	1.80856	0.854	0.543	8.38299e-26	0	KCNIP1
8	2.10386e-27	1.83152	0.845	0.722	4.20773e-24	0	PDE7B
9	1.53061e-23	1.99014	0.877	0.759	3.06121e-20	0	ADAM12
10	2.13819e-06	1.90825	0.594	0.478	0.00427637	0	NRXN3
11	1.40913e-54	3.39398	1	0.925	2.81825e-51	1	BCAS1
12	3.30479e-54	4.32345	1	0.577	6.60958e-51	1	BMPER
13	4.50388e-51	2.51911	1	0.867	9.00777e-48	1	TCF7L2
14	8.68208e-48	3.01659	0.975	0.542	1.73642e-44	1	ENPP6
15	3.40252e-47	2.3606	1	0.829	6.80504e-44	1	FRMD4B
16	4.5116e-45	4.09024	1	0.968	9.0232e-42	1	FRMD4A
17	2.95088e-43	3.92806	0.958	0.797	5.90175e-40	1	TMEM108
18	3.11325e-34	2.66929	0.983	0.878	6.22651e-31	1	EPB41L2
19	6.38896e-32	2.64139	0.958	0.814	1.27779e-28	1	PTPRO
20	7.39362e-06	2.5511	0.647	0.681	0.0147872	1	ENSMMUG00000017765
21	5.28355e-47	4.40252	1	0.281	1.05671e-43	2	MOBP
22	1.97559e-45	3.76014	1	0.599	3.95119e-42	2	KIRREL3
23	6.42931e-45	3.73392	1	0.565	1.28586e-41	2	SH3GL3
24	7.32916e-45	4.09949	1	0.499	1.46583e-41	2	RNF220
25	1.85572e-44	4.01935	1	0.533	3.71144e-41	2	NKAIN2
26	6.97178e-44	4.0846	1	0.772	1.39436e-40	2	ST6GALNAC3
27	1.63041e-43	3.72871	1	0.66	3.26082e-40	2	TMTC1
28	3.56223e-43	3.66351	1	0.613	7.12447e-40	2	UNC5C
29	6.7064e-43	4.15121	0.989	0.467	1.34128e-39	2	SLC24A2
30	2.84401e-42	3.36039	1	0.605	5.68802e-39	2	MBP
31	3.00174e-24	4.05751	1	0.656	6.00347e-21	3	DIAPH3
32	1.33606e-21	2.31925	0.974	0.395	2.67213e-18	3	BRCA2
33	2.8741e-20	2.14829	0.974	0.572	5.74819e-17	3	CENPP
34	1.94031e-19	2.50855	0.974	0.428	3.88063e-16	3	MIS18BP1
35	1.40302e-18	2.49216	1	0.694	2.80605e-15	3	SMC4
36	1.87312e-17	2.29194	0.923	0.369	3.74623e-14	3	ATAD2
37	2.05857e-17	2.22548	0.974	0.579	4.11714e-14	3	CIT
38	2.53105e-17	2.75183	0.897	0.424	5.0621e-14	3	TOP2A
39	2.68313e-13	2.25441	0.846	0.355	5.36627e-10	3	CENPE
40	5.53758e-11	2.49302	0.821	0.605	1.10752e-07	3	APOLD1
Microglia
	p_val	avg_log2FC	pct.1	pct.2	p_val_adj	cluster	gene
1	2.52e-30	2.02285	1	0.814	5.04e-27	0	PLXDC2
2	2.19e-28	2.10972	0.992	0.806	4.39e-25	0	ST6GALNAC3
3	4.51e-24	2.07667	0.939	0.581	9.01e-21	0	ADAM28
4	3.69e-23	1.7676	1	0.837	7.37e-20	0	SORL1
5	1.19e-21	1.59088	0.947	0.822	2.38e-18	0	SH3RF3
6	5.84e-19	1.79151	0.931	0.806	1.17e-15	0	IPCEF1
7	6.87e-17	1.65108	0.947	0.876	1.37e-13	0	SYNDIG1
8	7.76e-17	1.4752	0.985	0.93	1.55e-13	0	ENTPD1
9	4.07e-14	1.3978	0.939	0.76	8.14e-11	0	GPR34
10	4.29e-10	1.5665	0.794	0.574	8.58e-07	0	VWF
11	5.9e-31	3.22821	1	0.801	1.18e-27	1	DAB2
12	9.81e-30	3.1964	1	0.859	1.96e-26	1	RBPJ
13	2.08e-25	4.16192	0.913	0.293	4.15e-22	1	F13A1
14	1.28e-24	3.14518	0.986	0.717	2.56e-21	1	ENSMMUG00000048087
15	1.82e-24	2.59425	0.986	0.435	3.65e-21	1	TOX
16	2.9e-24	2.9796	1	0.576	5.81e-21	1	ATRNL1
17	3.83e-22	2.78122	0.884	0.586	7.66e-19	1	SELENOP
18	4.92e-21	3.0514	0.855	0.309	9.83e-18	1	CPM
19	1.5e-18	2.62969	0.884	0.654	2.99e-15	1	KLHL13
20	1.88e-13	2.62031	0.725	0.199	3.76e-10	1	COLEC12
21	3.07e-12	2.09883	0.717	0.12	6.14e-09	2	LRRTM4
22	1.25e-11	2.56175	0.867	0.565	2.51e-08	2	CADM2
23	8.92e-11	3.09044	0.717	0.25	1.78e-07	2	KCNIP4
24	1.58e-07	2.34118	0.683	0.4	0.00031696	2	FSTL4
25	2.25e-06	2.61695	0.65	0.255	0.00449132	2	LRP1B
26	4.5e-06	3.16619	0.667	0.34	0.00900459	2	CSMD1
27	1.88e-05	2.7295	0.55	0.125	0.0375786	2	KIRREL3
28	7.42e-05	2.16127	0.667	0.4	0.148331	2	UNC5C
29	0.00022257	2.12385	0.55	0.165	0.445145	2	CSMD3
30	0.00071248	2.09391	0.65	0.5	1	2	DCC
Astrocytes
	p_val	avg_log2FC	pct.1	pct.2	p_val_adj	cluster	gene
1	2.4e-104	1.68845	0.996	0.945	4.8e-101	0	EGFR
2	5.8e-85	2.21855	0.922	0.675	1.16e-81	0	KCNQ3
3	1.31e-80	1.8491	0.979	0.867	2.62e-77	0	VEPH1
4	1.21e-75	1.76523	0.883	0.621	2.42e-72	0	HES6
5	1.72e-71	1.45016	0.947	0.846	3.43e-68	0	KCNN3
6	1.32e-69	1.39772	0.775	0.332	2.64e-66	0	BMPER
7	1.35e-57	1.56116	0.856	0.594	2.69e-54	0	ARHGAP24
8	3.34e-46	1.48552	0.659	0.347	6.69e-43	0	PRAG1
9	1.59e-45	1.3917	0.958	0.885	3.18e-42	0	ENSMMUG00000039474
10	1.1e-30	1.41496	0.682	0.484	2.21e-27	0	NNAT
11	1.15e-129	2.29689	0.998	0.915	2.3e-126	1	LUZP2
12	1.36e-115	1.70191	0.94	0.811	2.72e-112	1	STON2
13	8.73e-87	2.04764	0.938	0.743	1.75e-83	1	CACNA2D3
14	1.72e-84	1.82359	0.929	0.719	3.43e-81	1	PI15
15	1.95e-83	1.66283	0.929	0.763	3.91e-80	1	ENSMMUG00000042836
16	3.28e-82	1.51975	0.993	0.788	6.56e-79	1	CCDC85A
17	1.13e-80	1.5592	0.958	0.819	2.26e-77	1	GALNT3
18	1.5e-73	1.82503	0.891	0.541	3e-70	1	GFAP
19	1.39e-66	1.82014	0.858	0.596	2.78e-63	1	UNC5D
20	2.27e-66	1.61523	0.798	0.392	4.55e-63	1	EYA4
21	5.49e-86	1.46174	0.998	0.926	1.1e-82	2	SLC4A4
22	5.19e-67	1.12868	0.998	0.98	1.04e-63	2	LRRTM4
23	1.41e-54	1.34184	0.896	0.725	2.81e-51	2	ADAMTS18
24	5.03e-52	1.18037	0.889	0.679	1.01e-48	2	GRIA1
25	4.68e-46	1.14443	0.968	0.871	9.35e-43	2	PREX2
26	9.7e-43	1.15117	0.831	0.678	1.94e-39	2	FGFR2
27	1.63e-42	1.0669	0.966	0.831	3.26e-39	2	GABBR2
28	2.4e-41	1.1237	0.975	0.851	4.79e-38	2	CACNB2
29	1.74e-40	1.07946	0.901	0.703	3.48e-37	2	FBN2
30	1.21e-39	1.1414	0.786	0.592	2.42e-36	2	NWD2
31	2.67e-42	3.39918	0.93	0.561	5.35e-39	3	KCNIP4
32	8.54e-42	2.86676	0.904	0.376	1.71e-38	3	TENM2
33	1.48e-35	2.63205	0.877	0.439	2.97e-32	3	NKAIN2
34	2.61e-35	2.44212	0.842	0.433	5.22e-32	3	UNC13C
35	2.4e-34	2.1199	0.86	0.38	4.8e-31	3	FRMPD4
36	4.55e-34	2.86132	0.842	0.392	9.09e-31	3	CNTNAP2
37	4.01e-32	2.09441	0.921	0.556	8.02e-29	3	CSMD3
38	1.27e-30	2.07997	0.781	0.307	2.53e-27	3	ASIC2
39	5.86e-27	2.44407	0.886	0.576	1.17e-23	3	RBFOX1
40	2.92e-23	2.14784	0.728	0.406	5.84e-20	3	ENSMMUG00000005470
