## supplemental table 5 for "Single-nucleus RNA-seq reveals disrupted cell maturation by chorioamnionitis in the preterm cerebellum of nonhuman primates"

### Sheet: DE_gc
	p_val	avg_log2FC	pct.1	pct.2	p_val_adj
OPCML	9e-282	1.29281	0.262	0.09	1.78e-277
ZNF385D	2.1e-274	0.975686	0.415	0.213	4.16e-270
CAMK4	4.8e-247	0.909935	0.551	0.347	9.48e-243
LRRC3B	7.03e-229	0.894963	0.256	0.1	1.39e-224
RBFOX1	7.46e-185	0.858703	0.78	0.61	1.47e-180
PTK2B	6.63e-234	0.80803	0.203	0.059	1.31e-229
RAB37	8.26e-182	0.801275	0.118	0.023	1.63e-177
RUNX1T1	3.28e-260	0.787907	0.428	0.224	6.48e-256
NRXN3	2.78e-217	0.765149	0.549	0.352	5.49e-213
SCN2A	5.63e-146	0.752633	0.373	0.227	1.11e-141
MEGF11	5.98e-167	0.743643	0.193	0.073	1.18e-162
SLCO3A1	5.95e-175	0.743327	0.275	0.131	1.18e-170
MYO10	1.23e-111	0.725665	0.274	0.162	2.42e-107
SORL1	5.87e-251	0.683271	0.149	0.027	1.16e-246
COL25A1	9.77e-247	0.675567	0.423	0.21	1.93e-242
LHFPL6	1.35e-212	0.666248	0.548	0.34	2.66e-208
RGS6	5.51e-132	0.659913	0.157	0.06	1.09e-127
GABRB2	1.17e-183	0.648781	0.278	0.127	2.31e-179
CNTN6	5.16e-268	0.647263	0.72	0.504	1.02e-263
SYT12	1.41e-125	0.641152	0.2	0.094	2.78e-121
MAML2	1.79e-120	0.635203	0.285	0.165	3.54e-116
ETV1	6.62e-124	0.610757	0.309	0.183	1.31e-119
CDH13	3.73e-101	0.598295	0.235	0.13	7.38e-97
LHFPL3	2.59e-158	0.591107	0.212	0.088	5.12e-154
SPOCK1	1.29e-172	0.581246	0.573	0.399	2.54e-168
HMCN1	1.76e-151	0.575842	0.211	0.089	3.48e-147
MTCL1	2.97e-50	0.566446	0.393	0.325	5.86e-46
CST3	2.35e-260	0.565619	0.114	0.009	4.64e-256
FLNB	1.06e-139	0.564436	0.323	0.184	2.09e-135
SIDT1	1.24e-107	0.55415	0.232	0.125	2.45e-103
CHN2	7.49e-163	0.552061	0.681	0.519	1.48e-158
DPF3	8.87e-171	0.551586	0.617	0.447	1.75e-166
ENSMMUG00000000428	2.21e-141	0.544076	0.328	0.192	4.36e-137
ENSMMUG00000042836	5.86e-83	0.541164	0.197	0.107	1.16e-78
SYBU	1.07e-117	0.537241	0.368	0.239	2.11e-113
SUGCT	3.84e-149	0.535864	0.307	0.161	7.58e-145
TRPM3	8.34e-157	0.52892	0.562	0.379	1.65e-152
NETO2	1.26e-125	0.526231	0.519	0.375	2.49e-121
FAT2	1.27e-108	0.520091	0.276	0.16	2.5e-104
UNC5D	2.97e-97	0.507834	0.498	0.361	5.88e-93
CACNB4	3.81e-147	0.502499	0.604	0.442	7.54e-143
PLCL1	3.01e-84	0.498867	0.139	0.063	5.96e-80
SNAP25	2.35e-129	0.492594	0.492	0.344	4.65e-125
CNTNAP2	3.25e-11	0.48593	0.67	0.674	6.42e-07
ABCA1	3.88e-115	0.485824	0.191	0.089	7.66e-111
GRM4	6.15e-51	0.480786	0.453	0.369	1.22e-46
ELMO1	5.21e-152	0.477418	0.649	0.485	1.03e-147
ZNF385B	5.93e-117	0.477043	0.449	0.3	1.17e-112
TRMT9B	6.19e-144	0.474406	0.188	0.075	1.22e-139
SLC44A5	1.55e-40	0.474009	0.399	0.329	3.06e-36
TSPAN9	1.38e-69	0.469976	0.358	0.26	2.73e-65
SLC24A2	2.21e-72	0.469809	0.212	0.126	4.36e-68
UBASH3B	2.3e-109	0.460531	0.509	0.37	4.55e-105
FGFR1	2.56e-48	0.460021	0.363	0.29	5.06e-44
ENSMMUG00000005470	1.26e-94	0.45946	0.64	0.529	2.49e-90
SLC4A4	2.4e-86	0.456891	0.675	0.573	4.74e-82
LRP1B	8.88e-127	0.455614	0.739	0.62	1.76e-122
TMEM132C	7.55e-98	0.450111	0.432	0.298	1.49e-93
RBMS3	2.84e-86	0.448389	0.228	0.127	5.6e-82
DKK3	1.99e-109	0.443577	0.268	0.153	3.94e-105
ENSMMUG00000008417	1.1e-233	0.433799	0.158	0.034	2.17e-229
AFAP1L2	1.65e-107	0.43108	0.108	0.035	3.25e-103
KCNQ5	1.04e-70	0.427979	0.187	0.105	2.05e-66
GABBR2	5e-90	0.426566	0.381	0.264	9.89e-86
FSTL5	1.72e-96	0.420343	0.55	0.402	3.39e-92
MAGI2	1.05e-131	0.419576	0.664	0.509	2.07e-127
PRR16	1.17e-73	0.418942	0.114	0.049	2.32e-69
FGF14	1.45e-149	0.416179	0.818	0.671	2.87e-145
IL16	5.74e-60	0.416127	0.296	0.208	1.13e-55
SEL1L3	2.09e-81	0.415223	0.486	0.37	4.13e-77
ANK1	4.33e-53	0.415203	0.333	0.248	8.56e-49
DYNC1I1	5.55e-90	0.413318	0.158	0.074	1.1e-85
BMP5	1.86e-103	0.411164	0.133	0.05	3.69e-99
FAT1	4.08e-62	0.404597	0.171	0.101	8.06e-58
CDH20	4.37e-51	0.400774	0.171	0.102	8.63e-47
LUZP2	5.3e-103	0.398657	0.105	0.034	1.05e-98
BTNL3	1.02e-133	0.396946	0.186	0.078	2.02e-129
GRAMD1B	8.26e-87	0.388576	0.275	0.17	1.63e-82
NRG4	1.46e-109	0.383603	0.165	0.071	2.88e-105
ID2	3.76e-80	0.380199	0.202	0.113	7.44e-76
STK31	1.14e-64	0.375554	0.235	0.152	2.25e-60
CDH7	1.91e-89	0.375151	0.297	0.184	3.77e-85
CDH18	7.05e-98	0.374761	0.466	0.323	1.39e-93
GPC6	2.64e-69	0.366133	0.661	0.538	5.22e-65
KIAA0319	6.97e-87	0.36445	0.128	0.054	1.38e-82
CKB	6.77e-28	0.363927	0.299	0.253	1.34e-23
PPP2R2B	3.55e-58	0.359703	0.245	0.165	7.01e-54
ENSMMUG00000041910	4.19e-54	0.357738	0.336	0.246	8.28e-50
KCNK10	4.63e-66	0.356863	0.178	0.102	9.15e-62
PATJ	4.77e-57	0.354363	0.438	0.344	9.42e-53
CCDC130	3.01e-126	0.354354	0.196	0.085	5.95e-122
GRM1	1.28e-83	0.350746	0.547	0.403	2.54e-79
ENSMMUG00000042872	3.07e-89	0.350034	0.429	0.288	6.07e-85
ANO4	5.22e-102	0.35001	0.226	0.118	1.03e-97
PHACTR3	1.98e-49	0.349565	0.674	0.597	3.92e-45
NEGR1	2.96e-152	0.349412	0.879	0.705	5.84e-148
DMD	1.7e-102	0.349107	0.712	0.583	3.35e-98
CAMKK2	3.38e-65	0.348023	0.329	0.235	6.68e-61
SNED1	4.01e-55	0.344953	0.343	0.253	7.92e-51
PPFIA4	8.88e-87	0.344657	0.564	0.448	1.76e-82
GRIN2A	5.39e-66	0.344094	0.127	0.062	1.07e-61
IQCA1	1.67e-95	0.342597	0.1	0.033	3.3e-91
KCNH8	1.37e-68	0.341129	0.461	0.346	2.71e-64
ENSMMUG00000002930	9.1e-63	0.337799	0.288	0.195	1.8e-58
PRUNE2	1.01e-65	0.337442	0.175	0.099	1.99e-61
ASIC2	1.99e-43	0.334922	0.55	0.454	3.94e-39
RIMS3	3.42e-83	0.333544	0.141	0.065	6.76e-79
SAMD12	7.03e-87	0.331506	0.511	0.375	1.39e-82
ZNF804A	3.39e-105	0.328065	0.913	0.809	6.71e-101
DCC	1.91e-71	0.326151	0.386	0.258	3.78e-67
AMPH	5.73e-84	0.32591	0.447	0.329	1.13e-79
ZNF107	3.23e-72	0.325696	0.32	0.219	6.38e-68
PRKCE	1e-50	0.322557	0.453	0.354	1.98e-46
CHGB	7.25e-56	0.32108	0.169	0.103	1.43e-51
PLXDC2	9.83e-79	0.320991	0.684	0.563	1.94e-74
GALNTL6	6.57e-45	0.319767	0.339	0.248	1.3e-40
SORCS1	4.32e-46	0.318135	0.426	0.337	8.53e-42
CDH23	4.25e-80	0.31799	0.107	0.042	8.4e-76
LRRTM4	1.1e-77	0.31748	0.451	0.322	2.17e-73
CNR1	1.3e-55	0.317014	0.431	0.335	2.58e-51
TBC1D1	7.3e-60	0.315703	0.318	0.225	1.44e-55
SLC1A2	2.75e-52	0.314079	0.133	0.073	5.43e-48
PDE1A	7.79e-73	0.312461	0.718	0.601	1.54e-68
NPTXR	3.86e-55	0.31235	0.291	0.205	7.62e-51
SLC25A13	4.01e-69	0.311361	0.196	0.113	7.93e-65
ITPR1	3.23e-35	0.311205	0.141	0.092	6.39e-31
STXBP5L	4.66e-69	0.309649	0.913	0.865	9.21e-65
NPTX1	1.71e-72	0.309258	0.464	0.356	3.39e-68
NOS1AP	2.77e-55	0.307171	0.39	0.301	5.48e-51
VSNL1	5.32e-52	0.298267	0.159	0.094	1.05e-47
SLC20A2	2.42e-41	0.298224	0.197	0.133	4.78e-37
NKAIN3	1.33e-106	0.297216	0.69	0.512	2.62e-102
SYT1	2.76e-136	0.292501	0.975	0.884	5.46e-132
ANK2	1.74e-100	0.289881	0.829	0.704	3.45e-96
MAP3K9	2.47e-65	0.286144	0.219	0.133	4.88e-61
PPARGC1B	3.44e-46	0.28595	0.12	0.066	6.79e-42
SYN2	2.15e-56	0.285287	0.613	0.5	4.24e-52
ZBTB18	1.82e-70	0.285271	0.586	0.472	3.59e-66
SYNDIG1	1.3e-31	0.284537	0.165	0.113	2.56e-27
ENSMMUG00000022614	3.19e-84	0.283272	0.808	0.694	6.3e-80
HES6	1.61e-09	0.281713	0.324	0.293	3.17e-05
CACNB2	8.29e-77	0.281484	0.562	0.434	1.64e-72
GRK3	6.9e-52	0.280942	0.153	0.088	1.36e-47
MARCKS	4.96e-39	0.2805	0.458	0.383	9.8e-35
PCNX2	1.1e-70	0.28023	0.423	0.311	2.16e-66
FILIP1L	2.36e-33	0.276724	0.273	0.203	4.66e-29
TMEM178A	1.15e-44	0.275968	0.317	0.237	2.26e-40
CATSPER2	3.26e-60	0.273388	0.275	0.186	6.44e-56
LRCH1	7.45e-70	0.272813	0.716	0.623	1.47e-65
KCNIP4	1.89e-140	0.272284	0.751	0.566	3.73e-136
PIK3R1	2.13e-49	0.27226	0.121	0.066	4.21e-45
PRKAG2	8.06e-47	0.27186	0.311	0.229	1.59e-42
ENSMMUG00000022515	5.23e-42	0.270243	0.243	0.172	1.03e-37
NMNAT2	1.16e-71	0.267038	0.663	0.541	2.29e-67
TANC1	5.38e-35	0.264168	0.242	0.18	1.06e-30
SYT4	9.02e-21	0.263604	0.258	0.217	1.78e-16
KCNC1	4.57e-36	0.260226	0.277	0.21	9.03e-32
ENSMMUG00000021766	2.14e-40	0.259489	0.441	0.36	4.23e-36
MAPK4	3.11e-38	0.258843	0.215	0.15	6.14e-34
KSR2	6.27e-52	0.258532	0.388	0.294	1.24e-47
PDGFC	5.2e-11	0.257278	0.274	0.24	1.03e-06
ZBTB20	2.71e-51	0.257277	0.627	0.524	5.35e-47
MTUS2	4.59e-46	0.256492	0.423	0.326	9.08e-42
HTR1E	6.95e-37	0.256111	0.184	0.121	1.37e-32
ANKS1B	3.61e-98	0.255749	0.956	0.904	7.14e-94
BMPER	2.49e-46	0.25536	0.451	0.357	4.92e-42
ENSMMUG00000042895	4.1e-42	0.255085	0.185	0.121	8.11e-38
DDAH1	1.41e-44	0.254986	0.418	0.33	2.79e-40
2022-03-01	2.89e-32	0.254943	0.358	0.283	5.71e-28
RAB3C	2.77e-53	0.253704	0.607	0.494	5.47e-49
ARPP21	3.72e-53	0.253333	0.747	0.639	7.34e-49
EEF1A1	1.32e-11	0.252868	0.34	0.313	2.61e-07
COL21A1	5.58e-22	0.252498	0.163	0.117	1.1e-17
OLFM1	8.45e-59	0.252333	0.175	0.102	1.67e-54
PTGER3	1.24e-15	0.252314	0.12	0.088	2.45e-11
AK5	1.67e-39	0.252039	0.182	0.12	3.3e-35
RABGAP1L	9.36e-78	0.251961	0.84	0.719	1.85e-73
ZFPM2	3.92e-80	0.251527	0.717	0.569	7.75e-76
IGSF21	7.46e-48	0.250479	0.3	0.214	1.47e-43
SDK2	6.22e-08	-0.25095	0.151	0.175	0.00123017
MSI2	7.04e-17	-0.250979	0.903	0.902	1.39e-12
CECR2	2.9e-11	-0.252242	0.744	0.749	5.73e-07
RBM5	9.76e-08	-0.252334	0.569	0.578	0.00192969
DIXDC1	2e-06	-0.252427	0.441	0.457	0.0395568
PLPPR4	1.39e-14	-0.253544	0.289	0.328	2.76e-10
EHMT1	1.08e-07	-0.253674	0.699	0.699	0.00214418
GABRB3	2.77e-09	-0.255558	0.64	0.647	5.48e-05
MT-ATP6	8.56e-203	-0.255954	0.014	0.128	1.69e-198
DSCAM	7.73e-08	-0.255986	0.32	0.338	0.0015275
CLK1	8.79e-07	-0.256951	0.283	0.303	0.0173745
TRRAP	3.48e-06	-0.256958	0.391	0.403	0.0688045
PPIP5K2	3.35e-05	-0.257327	0.477	0.476	0.662994
PEX5L	4.38e-40	-0.258197	0.085	0.143	8.66e-36
MPHOSPH10	8.21e-18	-0.258735	0.183	0.228	1.62e-13
CTIF	2.67e-08	-0.258747	0.563	0.57	0.000527134
HERC1	4.42e-17	-0.259033	0.705	0.711	8.75e-13
EPB41L4A	1.08e-27	-0.25929	0.552	0.606	2.14e-23
FRMD4B	2.17e-08	-0.259508	0.306	0.333	0.000428759
PALM	0.000440521	-0.259542	0.274	0.286	1
AXIN1	1.07e-07	-0.259785	0.202	0.225	0.00211462
C11orf80	3.89e-16	-0.260827	0.51	0.542	7.69e-12
PRDM8	3.98e-09	-0.263221	0.61	0.618	7.87e-05
FRAS1	1.03e-14	-0.263615	0.129	0.165	2.04e-10
ADGRV1	2.04e-05	-0.264066	0.218	0.237	0.403327
ABCC8	9.43e-12	-0.264281	0.185	0.217	1.86e-07
BRSK2	0.00231015	-0.264481	0.215	0.223	1
PQLC1	0.000125714	-0.265218	0.266	0.28	1
DENND2A	8.65e-07	-0.265234	0.488	0.5	0.0170867
SH3GL1	3.72e-06	-0.26553	0.152	0.17	0.0735986
BANP	3.11e-05	-0.266067	0.239	0.254	0.613693
ONECUT2	3.64e-65	-0.266344	0.05	0.116	7.19e-61
CERKL	2.22e-21	-0.266687	0.431	0.47	4.38e-17
PTPRG	4.67e-45	-0.267925	0.829	0.89	9.23e-41
CDK15	5.69e-36	-0.268052	0.101	0.159	1.13e-31
PPP2R3A	1.28e-08	-0.26819	0.294	0.321	0.000253398
TNRC18	6.38e-10	-0.268204	0.602	0.613	1.26e-05
DYNC1H1	4.71e-05	-0.269265	0.55	0.547	0.931628
ENSMMUG00000043269	0.000406779	-0.269751	0.29	0.3	1
DNM2	4e-14	-0.269918	0.646	0.666	7.91e-10
KIAA1549	7.56e-16	-0.2701	0.333	0.373	1.49e-11
PGBD5	1.59e-13	-0.270436	0.575	0.592	3.13e-09
OLFM2	6.42e-07	-0.271128	0.16	0.182	0.0126883
PLXNA3	1.37e-06	-0.27184	0.145	0.164	0.0270231
MYT1	0.00926924	-0.272189	0.326	0.328	1
CABLES1	2.32e-10	-0.278258	0.264	0.296	4.58e-06
UNC5A	2.05e-08	-0.27979	0.118	0.14	0.000404829
RAB11FIP4	4.42e-07	-0.280032	0.332	0.351	0.00873669
GLI2	5.26e-07	-0.281164	0.124	0.144	0.0104049
TBC1D22A	2.07e-07	-0.286075	0.337	0.355	0.00409818
TSPAN18	0.0401629	-0.286331	0.283	0.28	1
NFIC	3.16e-06	-0.28716	0.291	0.307	0.0623865
ENSMMUG00000042008	2.11e-121	-0.288292	0.099	0.223	4.18e-117
SMARCA4	1.46e-09	-0.288904	0.565	0.572	2.88e-05
SLC22A23	7.82e-06	-0.289293	0.373	0.388	0.15464
MT-ND1	1.91e-189	-0.28975	0.014	0.12	3.78e-185
2022-09-09	8.12e-06	-0.292144	0.365	0.382	0.160514
LYST	4.35e-12	-0.29301	0.393	0.42	8.6e-08
PDE9A	1.41e-10	-0.293565	0.473	0.497	2.79e-06
PTPRS	6.8e-12	-0.293823	0.524	0.543	1.34e-07
TENM2	1.95e-06	-0.296633	0.677	0.638	0.0384637
TBCD	3.01e-06	-0.29819	0.326	0.336	0.0595554
DMPK	2.27e-06	-0.299749	0.311	0.332	0.0448837
IQSEC1	1.4e-10	-0.299758	0.357	0.385	2.76e-06
MAD1L1	1.73e-07	-0.301025	0.334	0.352	0.003413
CLSTN2	5.45e-06	-0.304324	0.508	0.499	0.107718
PHIP	3.41e-23	-0.309074	0.71	0.728	6.75e-19
MDGA1	5.01e-22	-0.311043	0.35	0.405	9.91e-18
RABL6	6.69e-08	-0.311274	0.385	0.403	0.00132304
MAPK8IP3	7.46e-08	-0.312471	0.474	0.486	0.00147474
RAB11FIP3	3.15e-06	-0.313608	0.454	0.46	0.0622198
RGS12	1.48e-18	-0.31443	0.561	0.583	2.93e-14
HIP1R	1.03e-13	-0.314975	0.134	0.165	2.04e-09
ENSMMUG00000047941	1.5e-31	-0.316636	0.066	0.109	2.96e-27
CRTC1	1.9e-07	-0.317007	0.442	0.454	0.00375157
RBFOX3	1.31e-57	-0.317782	0.975	0.984	2.59e-53
NXN	0.0369869	-0.318732	0.339	0.347	1
ZMIZ1	1.58e-17	-0.320498	0.589	0.612	3.12e-13
AGAP1	2.36e-30	-0.326168	0.946	0.946	4.66e-26
PGAP1	2.15e-59	-0.327079	0.805	0.818	4.24e-55
ENSMMUG00000022858	8.91e-11	-0.32894	0.164	0.195	1.76e-06
PREX1	2.84e-11	-0.329919	0.327	0.359	5.61e-07
OSBP2	0.00165594	-0.332957	0.576	0.565	1
ANKRD18B	2.16e-08	-0.339557	0.353	0.368	0.000427541
ENSMMUG00000011232	6.63e-12	-0.340245	0.307	0.336	1.31e-07
PDE4A	1.05e-13	-0.342181	0.31	0.347	2.07e-09
GRAMD4	7.61e-14	-0.342991	0.205	0.239	1.5e-09
ENSMMUG00000015274	3.65e-16	-0.348876	0.175	0.211	7.21e-12
RAI1	5.87e-19	-0.350388	0.31	0.352	1.16e-14
SEZ6L	6.13e-61	-0.350548	0.737	0.791	1.21e-56
SPG7	3.45e-18	-0.353631	0.254	0.294	6.81e-14
CACNA1G	2.6e-28	-0.355654	0.474	0.527	5.13e-24
DGKG	1.91e-32	-0.357606	0.441	0.495	3.77e-28
CASTOR2	1.37e-23	-0.358568	0.346	0.401	2.7e-19
NINL	4.82e-17	-0.358614	0.256	0.293	9.52e-13
ENSMMUG00000043746	1.63e-18	-0.358909	0.074	0.107	3.23e-14
UCKL1	2.36e-13	-0.367254	0.262	0.292	4.67e-09
SSBP3	6.29e-33	-0.370088	0.683	0.717	1.24e-28
GSE1	1.46e-18	-0.370624	0.246	0.289	2.89e-14
GFRA2	2.57e-33	-0.371565	0.156	0.216	5.07e-29
EXOC7	5.95e-18	-0.372973	0.244	0.284	1.18e-13
NXPH1	1.12e-24	-0.374529	0.071	0.11	2.22e-20
MT-ND4	3.22e-180	-0.376331	0.035	0.155	6.37e-176
ENSMMUG00000031000	8.23e-18	-0.377192	0.176	0.215	1.63e-13
ZBTB46	2.62e-20	-0.3813	0.507	0.542	5.18e-16
ENSMMUG00000017004	1.15e-81	-0.389756	0.118	0.217	2.27e-77
EPHB2	1.13e-34	-0.39527	0.521	0.569	2.24e-30
HDAC4	5.85e-30	-0.396228	0.639	0.671	1.16e-25
KCNQ2	5.9e-20	-0.396557	0.435	0.468	1.17e-15
CMIP	1.19e-32	-0.39663	0.489	0.543	2.34e-28
TBC1D8	5.39e-31	-0.400894	0.532	0.572	1.07e-26
VAV2	2.9e-15	-0.40794	0.335	0.367	5.73e-11
NELL1	4.97e-36	-0.409546	0.111	0.169	9.83e-32
MT-CO1	4.33e-205	-0.410233	0.018	0.134	8.56e-201
TAFA5	2.07e-35	-0.417413	0.66	0.695	4.09e-31
CALD1	5.71e-94	-0.432343	0.213	0.341	1.13e-89
CDH4	5.55e-08	-0.436377	0.203	0.227	0.00109752
SHANK2	2.07e-19	-0.436674	0.63	0.64	4.08e-15
RYR3	2.34e-33	-0.439304	0.453	0.514	4.63e-29
SLITRK2	1.53e-45	-0.453833	0.158	0.226	3.02e-41
KCNG2	1.79e-26	-0.458864	0.146	0.192	3.55e-22
TBC1D16	4.37e-16	-0.460577	0.429	0.453	8.64e-12
LAMA5	1.12e-19	-0.461666	0.189	0.227	2.21e-15
CELF4	4.15e-30	-0.462068	0.463	0.51	8.2e-26
PPP2R2C	2.58e-41	-0.464319	0.536	0.585	5.09e-37
CACNA1B	8.04e-73	-0.465257	0.759	0.814	1.59e-68
KDM4B	1.48e-35	-0.472502	0.484	0.532	2.93e-31
GRK4	7.42e-128	-0.484658	0.636	0.724	1.47e-123
PLXNB2	1.75e-21	-0.508639	0.285	0.327	3.47e-17
PHF21B	4.9e-56	-0.513544	0.435	0.515	9.68e-52
CEP57L1	9.37e-50	-0.521277	0.232	0.308	1.85e-45
FSTL4	7.87e-23	-0.547196	0.539	0.579	1.56e-18
ZNF423	2.03e-60	-0.554603	0.592	0.663	4.01e-56
MT-CO3	4.03e-167	-0.597204	0.078	0.216	7.96e-163
NTSR1	1.16e-79	-0.625761	0.219	0.317	2.3e-75
CYTB	6.26e-201	-0.664056	0.022	0.14	1.24e-196
EBF3	3.74e-38	-0.688124	0.316	0.379	7.4e-34
KLHL29	1.8e-255	-0.959403	0.73	0.84	3.56e-251
