## supplemental table 6 for "Single-nucleus RNA-seq reveals disrupted cell maturation by chorioamnionitis in the preterm cerebellum of nonhuman primates"

### Sheet: DE_purkinje
	p_val	avg_log2FC	pct.1	pct.2	p_val_adj
OPCML	8.99902e-282	1.29281	0.262	0.09	1.77857e-277
ZNF385D	2.10459e-274	0.975686	0.415	0.213	4.15951e-270
CNTN6	5.15597e-268	0.647263	0.72	0.504	1.01903e-263
CST3	2.34973e-260	0.565619	0.114	0.009	4.64401e-256
RUNX1T1	3.27728e-260	0.787907	0.428	0.224	6.47722e-256
KLHL29	1.80352e-255	-0.959403	0.73	0.84	3.56448e-251
SORL1	5.86622e-251	0.683271	0.149	0.027	1.1594e-246
CAMK4	4.79678e-247	0.909935	0.551	0.347	9.48035e-243
COL25A1	9.76889e-247	0.675567	0.423	0.21	1.93072e-242
PTK2B	6.63063e-234	0.80803	0.203	0.059	1.31048e-229
ENSMMUG00000008417	1.09621e-233	0.433799	0.158	0.034	2.16655e-229
LRRC3B	7.03154e-229	0.894963	0.256	0.1	1.38971e-224
NRXN3	2.77798e-217	0.765149	0.549	0.352	5.4904e-213
LHFPL6	1.34835e-212	0.666248	0.548	0.34	2.66488e-208
MT-CO1	4.32971e-205	-0.410233	0.018	0.134	8.55724e-201
MT-ATP6	8.56455e-203	-0.255954	0.014	0.128	1.6927e-198
CYTB	6.26446e-201	-0.664056	0.022	0.14	1.23811e-196
MT-ND1	1.91374e-189	-0.28975	0.014	0.12	3.78231e-185
RBFOX1	7.45611e-185	0.858703	0.78	0.61	1.47362e-180
GABRB2	1.16987e-183	0.648781	0.278	0.127	2.31212e-179
RAB37	8.25923e-182	0.801275	0.118	0.023	1.63236e-177
MT-ND4	3.22092e-180	-0.376331	0.035	0.155	6.36582e-176
SLCO3A1	5.9466e-175	0.743327	0.275	0.131	1.17529e-170
SPOCK1	1.28762e-172	0.581246	0.573	0.399	2.54485e-168
DPF3	8.87066e-171	0.551586	0.617	0.447	1.7532e-166
MT-CO3	4.02847e-167	-0.597204	0.078	0.216	7.96187e-163
MEGF11	5.9789e-167	0.743643	0.193	0.073	1.18167e-162
CHN2	7.49231e-163	0.552061	0.681	0.519	1.48078e-158
LHFPL3	2.59113e-158	0.591107	0.212	0.088	5.12111e-154
TRPM3	8.33676e-157	0.52892	0.562	0.379	1.64768e-152
NEGR1	2.95654e-152	0.349412	0.879	0.705	5.8433e-148
ELMO1	5.20821e-152	0.477418	0.649	0.485	1.02935e-147
HMCN1	1.75956e-151	0.575842	0.211	0.089	3.47759e-147
FGF14	1.45093e-149	0.416179	0.818	0.671	2.86761e-145
SUGCT	3.83559e-149	0.535864	0.307	0.161	7.58066e-145
CACNB4	3.81456e-147	0.502499	0.604	0.442	7.53911e-143
SCN2A	5.62745e-146	0.752633	0.373	0.227	1.11221e-141
TRMT9B	6.19115e-144	0.474406	0.188	0.075	1.22362e-139
ENSMMUG00000000428	2.20636e-141	0.544076	0.328	0.192	4.36065e-137
KCNIP4	1.88815e-140	0.272284	0.751	0.566	3.73173e-136
FLNB	1.05748e-139	0.564436	0.323	0.184	2.08999e-135
SYT1	2.76425e-136	0.292501	0.975	0.884	5.46327e-132
BTNL3	1.02209e-133	0.396946	0.186	0.078	2.02005e-129
RGS6	5.51155e-132	0.659913	0.157	0.06	1.0893e-127
MAGI2	1.04823e-131	0.419576	0.664	0.509	2.07172e-127
SNAP25	2.35413e-129	0.492594	0.492	0.344	4.6527e-125
GRK4	7.41748e-128	-0.484658	0.636	0.724	1.46599e-123
LRP1B	8.88467e-127	0.455614	0.739	0.62	1.75597e-122
CCDC130	3.01208e-126	0.354354	0.196	0.085	5.95308e-122
NETO2	1.26072e-125	0.526231	0.519	0.375	2.49168e-121
SYT12	1.40561e-125	0.641152	0.2	0.094	2.77805e-121
ETV1	6.62329e-124	0.610757	0.309	0.183	1.30903e-119
ENSMMUG00000042008	2.11448e-121	-0.288292	0.099	0.223	4.17905e-117
MAML2	1.79238e-120	0.635203	0.285	0.165	3.54246e-116
SYBU	1.06644e-117	0.537241	0.368	0.239	2.10772e-113
ZNF385B	5.93223e-117	0.477043	0.449	0.3	1.17245e-112
ABCA1	3.87578e-115	0.485824	0.191	0.089	7.66008e-111
MYO10	1.22555e-111	0.725665	0.274	0.162	2.42217e-107
NRG4	1.45614e-109	0.383603	0.165	0.071	2.87792e-105
DKK3	1.99384e-109	0.443577	0.268	0.153	3.94062e-105
UBASH3B	2.29993e-109	0.460531	0.509	0.37	4.54558e-105
FAT2	1.26726e-108	0.520091	0.276	0.16	2.5046e-104
SIDT1	1.23768e-107	0.55415	0.232	0.125	2.44615e-103
AFAP1L2	1.64646e-107	0.43108	0.108	0.035	3.25407e-103
NKAIN3	1.3256e-106	0.297216	0.69	0.512	2.61992e-102
ZNF804A	3.3943e-105	0.328065	0.913	0.809	6.70849e-101
BMP5	1.86455e-103	0.411164	0.133	0.05	3.6851e-99
LUZP2	5.30314e-103	0.398657	0.105	0.034	1.04811e-98
DMD	1.69511e-102	0.349107	0.712	0.583	3.35022e-98
ANO4	5.215e-102	0.35001	0.226	0.118	1.03069e-97
CDH13	3.73307e-101	0.598295	0.235	0.13	7.37804e-97
ANK2	1.74375e-100	0.289881	0.829	0.704	3.44636e-96
ANKS1B	3.61234e-98	0.255749	0.956	0.904	7.13943e-94
CDH18	7.04653e-98	0.374761	0.466	0.323	1.39268e-93
TMEM132C	7.54591e-98	0.450111	0.432	0.298	1.49137e-93
UNC5D	2.97465e-97	0.507834	0.498	0.361	5.87911e-93
FSTL5	1.71598e-96	0.420343	0.55	0.402	3.39146e-92
IQCA1	1.67157e-95	0.342597	0.1	0.033	3.30369e-91
ENSMMUG00000005470	1.25995e-94	0.45946	0.64	0.529	2.49016e-90
CALD1	5.70723e-94	-0.432343	0.213	0.341	1.12798e-89
GABBR2	5.00489e-90	0.426566	0.381	0.264	9.89166e-86
DYNC1I1	5.55291e-90	0.413318	0.158	0.074	1.09748e-85
CDH7	1.90788e-89	0.375151	0.297	0.184	3.77073e-85
ENSMMUG00000042872	3.07232e-89	0.350034	0.429	0.288	6.07212e-85
KIAA0319	6.9672e-87	0.36445	0.128	0.054	1.377e-82
SAMD12	7.02673e-87	0.331506	0.511	0.375	1.38876e-82
GRAMD1B	8.26385e-87	0.388576	0.275	0.17	1.63327e-82
PPFIA4	8.88304e-87	0.344657	0.564	0.448	1.75564e-82
SLC4A4	2.39701e-86	0.456891	0.675	0.573	4.73746e-82
RBMS3	2.83513e-86	0.448389	0.228	0.127	5.60336e-82
PLCL1	3.01496e-84	0.498867	0.139	0.063	5.95877e-80
ENSMMUG00000022614	3.1882e-84	0.283272	0.808	0.694	6.30116e-80
AMPH	5.73435e-84	0.32591	0.447	0.329	1.13334e-79
GRM1	1.28473e-83	0.350746	0.547	0.403	2.53913e-79
RIMS3	3.42128e-83	0.333544	0.141	0.065	6.76182e-79
ENSMMUG00000042836	5.86186e-83	0.541164	0.197	0.107	1.15854e-78
ENSMMUG00000017004	1.1463e-81	-0.389756	0.118	0.217	2.26554e-77
SEL1L3	2.08867e-81	0.415223	0.486	0.37	4.12805e-77
ID2	3.76224e-80	0.380199	0.202	0.113	7.43569e-76
ZFPM2	3.91911e-80	0.251527	0.717	0.569	7.74573e-76
CDH23	4.24784e-80	0.31799	0.107	0.042	8.39543e-76
NTSR1	1.16259e-79	-0.625761	0.219	0.317	2.29774e-75
PLXDC2	9.83201e-79	0.320991	0.684	0.563	1.9432e-74
RABGAP1L	9.35564e-78	0.251961	0.84	0.719	1.84905e-73
LRRTM4	1.09967e-77	0.31748	0.451	0.322	2.17339e-73
CACNB2	8.29005e-77	0.281484	0.562	0.434	1.63845e-72
PRR16	1.17161e-73	0.418942	0.114	0.049	2.31557e-69
PDE1A	7.79486e-73	0.312461	0.718	0.601	1.54058e-68
CACNA1B	8.04408e-73	-0.465257	0.759	0.814	1.58983e-68
NPTX1	1.71475e-72	0.309258	0.464	0.356	3.38902e-68
SLC24A2	2.20724e-72	0.469809	0.212	0.126	4.3624e-68
ZNF107	3.22904e-72	0.325696	0.32	0.219	6.38188e-68
NMNAT2	1.1598e-71	0.267038	0.663	0.541	2.29224e-67
DCC	1.91263e-71	0.326151	0.386	0.258	3.78013e-67
KCNQ5	1.03632e-70	0.427979	0.187	0.105	2.04818e-66
PCNX2	1.09516e-70	0.28023	0.423	0.311	2.16447e-66
ZBTB18	1.81763e-70	0.285271	0.586	0.472	3.59236e-66
LRCH1	7.454e-70	0.272813	0.716	0.623	1.47321e-65
TSPAN9	1.38068e-69	0.469976	0.358	0.26	2.72877e-65
GPC6	2.64158e-69	0.366133	0.661	0.538	5.22083e-65
SLC25A13	4.01431e-69	0.311361	0.196	0.113	7.93387e-65
STXBP5L	4.65808e-69	0.309649	0.913	0.865	9.20623e-65
KCNH8	1.37227e-68	0.341129	0.461	0.346	2.71215e-64
KCNK10	4.63022e-66	0.356863	0.178	0.102	9.15118e-62
GRIN2A	5.39289e-66	0.344094	0.127	0.062	1.06585e-61
PRUNE2	1.00521e-65	0.337442	0.175	0.099	1.98669e-61
MAP3K9	2.4684e-65	0.286144	0.219	0.133	4.87854e-61
CAMKK2	3.38039e-65	0.348023	0.329	0.235	6.68101e-61
ONECUT2	3.63761e-65	-0.266344	0.05	0.116	7.18938e-61
STK31	1.13718e-64	0.375554	0.235	0.152	2.24753e-60
ENSMMUG00000002930	9.09513e-63	0.337799	0.288	0.195	1.79756e-58
FAT1	4.07831e-62	0.404597	0.171	0.101	8.06038e-58
SEZ6L	6.13102e-61	-0.350548	0.737	0.791	1.21173e-56
ZNF423	2.02856e-60	-0.554603	0.592	0.663	4.00924e-56
CATSPER2	3.25704e-60	0.273388	0.275	0.186	6.43721e-56
IL16	5.738e-60	0.416127	0.296	0.208	1.13406e-55
TBC1D1	7.29661e-60	0.315703	0.318	0.225	1.4421e-55
PGAP1	2.14715e-59	-0.327079	0.805	0.818	4.24363e-55
OLFM1	8.44548e-59	0.252333	0.175	0.102	1.66917e-54
PPP2R2B	3.54536e-58	0.359703	0.245	0.165	7.00705e-54
RBFOX3	1.31191e-57	-0.317782	0.975	0.984	2.59285e-53
PATJ	4.76714e-57	0.354363	0.438	0.344	9.42177e-53
SYN2	2.14723e-56	0.285287	0.613	0.5	4.24379e-52
PHF21B	4.90016e-56	-0.513544	0.435	0.515	9.68467e-52
CHGB	7.25284e-56	0.32108	0.169	0.103	1.43345e-51
CNR1	1.30359e-55	0.317014	0.431	0.335	2.57641e-51
NOS1AP	2.77463e-55	0.307171	0.39	0.301	5.48379e-51
NPTXR	3.85562e-55	0.31235	0.291	0.205	7.62025e-51
SNED1	4.00808e-55	0.344953	0.343	0.253	7.92157e-51
ENSMMUG00000041910	4.18913e-54	0.357738	0.336	0.246	8.27939e-50
RAB3C	2.76562e-53	0.253704	0.607	0.494	5.46597e-49
ARPP21	3.71542e-53	0.253333	0.747	0.639	7.34316e-49
ANK1	4.32899e-53	0.415203	0.333	0.248	8.55583e-49
SLC1A2	2.74577e-52	0.314079	0.133	0.073	5.42673e-48
VSNL1	5.32008e-52	0.298267	0.159	0.094	1.05146e-47
KSR2	6.26687e-52	0.258532	0.388	0.294	1.23858e-47
GRK3	6.89635e-52	0.280942	0.153	0.088	1.363e-47
ZBTB20	2.70905e-51	0.257277	0.627	0.524	5.35416e-47
CDH20	4.36834e-51	0.400774	0.171	0.102	8.63358e-47
GRM4	6.15367e-51	0.480786	0.453	0.369	1.21621e-46
PRKCE	1.00082e-50	0.322557	0.453	0.354	1.97801e-46
MTCL1	2.96695e-50	0.566446	0.393	0.325	5.86389e-46
CEP57L1	9.36946e-50	-0.521277	0.232	0.308	1.85178e-45
PHACTR3	1.98287e-49	0.349565	0.674	0.597	3.91895e-45
PIK3R1	2.13103e-49	0.27226	0.121	0.066	4.21177e-45
FGFR1	2.56016e-48	0.460021	0.363	0.29	5.0599e-44
IGSF21	7.46076e-48	0.250479	0.3	0.214	1.47455e-43
PRKAG2	8.06449e-47	0.27186	0.311	0.229	1.59387e-42
BMPER	2.48979e-46	0.25536	0.451	0.357	4.92082e-42
PPARGC1B	3.43749e-46	0.28595	0.12	0.066	6.79386e-42
SORCS1	4.31582e-46	0.318135	0.426	0.337	8.5298e-42
MTUS2	4.59395e-46	0.256492	0.423	0.326	9.07947e-42
SLITRK2	1.52709e-45	-0.453833	0.158	0.226	3.01815e-41
PTPRG	4.67216e-45	-0.267925	0.829	0.89	9.23405e-41
GALNTL6	6.56529e-45	0.319767	0.339	0.248	1.29756e-40
TMEM178A	1.14587e-44	0.275968	0.317	0.237	2.2647e-40
DDAH1	1.40938e-44	0.254986	0.418	0.33	2.78549e-40
ASIC2	1.99311e-43	0.334922	0.55	0.454	3.93919e-39
ENSMMUG00000042895	4.10301e-42	0.255085	0.185	0.121	8.10919e-38
ENSMMUG00000022515	5.22647e-42	0.270243	0.243	0.172	1.03296e-37
SLC20A2	2.4203e-41	0.298224	0.197	0.133	4.78349e-37
PPP2R2C	2.57737e-41	-0.464319	0.536	0.585	5.09391e-37
SLC44A5	1.54923e-40	0.474009	0.399	0.329	3.06189e-36
ENSMMUG00000021766	2.14276e-40	0.259489	0.441	0.36	4.23494e-36
PEX5L	4.3842e-40	-0.258197	0.085	0.143	8.66492e-36
AK5	1.67048e-39	0.252039	0.182	0.12	3.30154e-35
MARCKS	4.95656e-39	0.2805	0.458	0.383	9.79615e-35
MAPK4	3.10847e-38	0.258843	0.215	0.15	6.14358e-34
EBF3	3.74475e-38	-0.688124	0.316	0.379	7.40113e-34
HTR1E	6.94543e-37	0.256111	0.184	0.121	1.37269e-32
KCNC1	4.5696e-36	0.260226	0.277	0.21	9.03136e-32
NELL1	4.97262e-36	-0.409546	0.111	0.169	9.82788e-32
CDK15	5.69383e-36	-0.268052	0.101	0.159	1.12533e-31
KDM4B	1.48332e-35	-0.472502	0.484	0.532	2.93163e-31
TAFA5	2.06831e-35	-0.417413	0.66	0.695	4.08781e-31
ITPR1	3.23361e-35	0.311205	0.141	0.092	6.39091e-31
TANC1	5.37548e-35	0.264168	0.242	0.18	1.06241e-30
EPHB2	1.13488e-34	-0.39527	0.521	0.569	2.24298e-30
RYR3	2.34237e-33	-0.439304	0.453	0.514	4.62947e-29
FILIP1L	2.35607e-33	0.276724	0.273	0.203	4.65654e-29
GFRA2	2.56664e-33	-0.371565	0.156	0.216	5.07271e-29
SSBP3	6.28893e-33	-0.370088	0.683	0.717	1.24294e-28
CMIP	1.18594e-32	-0.39663	0.489	0.543	2.34389e-28
DGKG	1.90777e-32	-0.357606	0.441	0.495	3.77052e-28
2022-03-01	2.88666e-32	0.254943	0.358	0.283	5.7052e-28
SYNDIG1	1.29781e-31	0.284537	0.165	0.113	2.56499e-27
ENSMMUG00000047941	1.49864e-31	-0.316636	0.066	0.109	2.96191e-27
TBC1D8	5.39188e-31	-0.400894	0.532	0.572	1.06565e-26
AGAP1	2.35564e-30	-0.326168	0.946	0.946	4.65568e-26
CELF4	4.15031e-30	-0.462068	0.463	0.51	8.20268e-26
HDAC4	5.84537e-30	-0.396228	0.639	0.671	1.15528e-25
CACNA1G	2.59573e-28	-0.355654	0.474	0.527	5.1302e-24
CKB	6.76772e-28	0.363927	0.299	0.253	1.33757e-23
EPB41L4A	1.08096e-27	-0.25929	0.552	0.606	2.13642e-23
KCNG2	1.79431e-26	-0.458864	0.146	0.192	3.54627e-22
NXPH1	1.12228e-24	-0.374529	0.071	0.11	2.21806e-20
CASTOR2	1.36761e-23	-0.358568	0.346	0.401	2.70294e-19
PHIP	3.41455e-23	-0.309074	0.71	0.728	6.74851e-19
FSTL4	7.86906e-23	-0.547196	0.539	0.579	1.55524e-18
MDGA1	5.01225e-22	-0.311043	0.35	0.405	9.90621e-18
COL21A1	5.58371e-22	0.252498	0.163	0.117	1.10356e-17
PLXNB2	1.7541e-21	-0.508639	0.285	0.327	3.4668e-17
CERKL	2.2178e-21	-0.266687	0.431	0.47	4.38325e-17
SYT4	9.02303e-21	0.263604	0.258	0.217	1.78331e-16
ZBTB46	2.62151e-20	-0.3813	0.507	0.542	5.18115e-16
KCNQ2	5.89645e-20	-0.396557	0.435	0.468	1.16537e-15
LAMA5	1.11577e-19	-0.461666	0.189	0.227	2.20521e-15
SHANK2	2.06618e-19	-0.436674	0.63	0.64	4.08359e-15
RAI1	5.86822e-19	-0.350388	0.31	0.352	1.15979e-14
GSE1	1.46385e-18	-0.370624	0.246	0.289	2.89316e-14
RGS12	1.48217e-18	-0.31443	0.561	0.583	2.92936e-14
ENSMMUG00000043746	1.63436e-18	-0.358909	0.074	0.107	3.23016e-14
SPG7	3.44541e-18	-0.353631	0.254	0.294	6.80951e-14
EXOC7	5.94926e-18	-0.372973	0.244	0.284	1.17581e-13
MPHOSPH10	8.20853e-18	-0.258735	0.183	0.228	1.62233e-13
ENSMMUG00000031000	8.22544e-18	-0.377192	0.176	0.215	1.62568e-13
ZMIZ1	1.57765e-17	-0.320498	0.589	0.612	3.11806e-13
HERC1	4.42483e-17	-0.259033	0.705	0.711	8.74524e-13
NINL	4.81919e-17	-0.358614	0.256	0.293	9.52464e-13
MSI2	7.04136e-17	-0.250979	0.903	0.902	1.39165e-12
ENSMMUG00000015274	3.64694e-16	-0.348876	0.175	0.211	7.20781e-12
C11orf80	3.89199e-16	-0.260827	0.51	0.542	7.69213e-12
TBC1D16	4.37103e-16	-0.460577	0.429	0.453	8.6389e-12
KIAA1549	7.56147e-16	-0.2701	0.333	0.373	1.49445e-11
PTGER3	1.23847e-15	0.252314	0.12	0.088	2.44771e-11
VAV2	2.89768e-15	-0.40794	0.335	0.367	5.72697e-11
FRAS1	1.03326e-14	-0.263615	0.129	0.165	2.04213e-10
PLPPR4	1.39402e-14	-0.253544	0.289	0.328	2.75514e-10
DNM2	4.00032e-14	-0.269918	0.646	0.666	7.90622e-10
GRAMD4	7.61451e-14	-0.342991	0.205	0.239	1.50493e-09
HIP1R	1.03252e-13	-0.314975	0.134	0.165	2.04068e-09
PDE4A	1.04739e-13	-0.342181	0.31	0.347	2.07006e-09
PGBD5	1.58592e-13	-0.270436	0.575	0.592	3.13442e-09
UCKL1	2.36456e-13	-0.367254	0.262	0.292	4.67332e-09
LYST	4.34922e-12	-0.29301	0.393	0.42	8.5958e-08
ENSMMUG00000011232	6.63057e-12	-0.340245	0.307	0.336	1.31047e-07
PTPRS	6.80077e-12	-0.293823	0.524	0.543	1.3441e-07
ABCC8	9.42961e-12	-0.264281	0.185	0.217	1.86367e-07
EEF1A1	1.31835e-11	0.252868	0.34	0.313	2.60559e-07
PREX1	2.83832e-11	-0.329919	0.327	0.359	5.60966e-07
CECR2	2.90002e-11	-0.252242	0.744	0.749	5.7316e-07
CNTNAP2	3.2489e-11	0.48593	0.67	0.674	6.42113e-07
PDGFC	5.19531e-11	0.257278	0.274	0.24	1.0268e-06
ENSMMUG00000022858	8.9093e-11	-0.32894	0.164	0.195	1.76083e-06
IQSEC1	1.39655e-10	-0.299758	0.357	0.385	2.76014e-06
PDE9A	1.4136e-10	-0.293565	0.473	0.497	2.79384e-06
CABLES1	2.31524e-10	-0.278258	0.264	0.296	4.57585e-06
TNRC18	6.38352e-10	-0.268204	0.602	0.613	1.26164e-05
SMARCA4	1.45691e-09	-0.288904	0.565	0.572	2.87943e-05
HES6	1.60599e-09	0.281713	0.324	0.293	3.17407e-05
GABRB3	2.77423e-09	-0.255558	0.64	0.647	5.48298e-05
PRDM8	3.97985e-09	-0.263221	0.61	0.618	7.86577e-05
PPP2R3A	1.28212e-08	-0.26819	0.294	0.321	0.000253398
UNC5A	2.04832e-08	-0.27979	0.118	0.14	0.000404829
ANKRD18B	2.16323e-08	-0.339557	0.353	0.368	0.000427541
FRMD4B	2.16939e-08	-0.259508	0.306	0.333	0.000428759
CTIF	2.66714e-08	-0.258747	0.563	0.57	0.000527134
CDH4	5.55312e-08	-0.436377	0.203	0.227	0.00109752
SDK2	6.2243e-08	-0.25095	0.151	0.175	0.00123017
RABL6	6.6942e-08	-0.311274	0.385	0.403	0.00132304
MAPK8IP3	7.46174e-08	-0.312471	0.474	0.486	0.00147474
DSCAM	7.72872e-08	-0.255986	0.32	0.338	0.0015275
RBM5	9.76369e-08	-0.252334	0.569	0.578	0.0019297
AXIN1	1.06993e-07	-0.259785	0.202	0.225	0.00211462
EHMT1	1.08489e-07	-0.253674	0.699	0.699	0.00214418
MAD1L1	1.72688e-07	-0.301025	0.334	0.352	0.003413
CRTC1	1.89818e-07	-0.317007	0.442	0.454	0.00375157
TBC1D22A	2.07356e-07	-0.286075	0.337	0.355	0.00409819
RAB11FIP4	4.42051e-07	-0.280032	0.332	0.351	0.00873669
GLI2	5.26456e-07	-0.281164	0.124	0.144	0.0104049
OLFM2	6.41991e-07	-0.271128	0.16	0.182	0.0126883
DENND2A	8.64537e-07	-0.265234	0.488	0.5	0.0170867
CLK1	8.791e-07	-0.256951	0.283	0.303	0.0173745
PLXNA3	1.36729e-06	-0.27184	0.145	0.164	0.0270231
TENM2	1.94615e-06	-0.296633	0.677	0.638	0.0384637
DIXDC1	2.00146e-06	-0.252427	0.441	0.457	0.0395568
DMPK	2.27098e-06	-0.299749	0.311	0.332	0.0448837
TBCD	3.01333e-06	-0.29819	0.326	0.336	0.0595554
RAB11FIP3	3.14814e-06	-0.313608	0.454	0.46	0.0622198
NFIC	3.15657e-06	-0.28716	0.291	0.307	0.0623865
TRRAP	3.4813e-06	-0.256958	0.391	0.403	0.0688045
SH3GL1	3.72387e-06	-0.26553	0.152	0.17	0.0735986
CLSTN2	5.45021e-06	-0.304324	0.508	0.499	0.107718
SLC22A23	7.82434e-06	-0.289293	0.373	0.388	0.15464
2022-09-09	8.12156e-06	-0.292144	0.365	0.382	0.160514
ADGRV1	2.04071e-05	-0.264066	0.218	0.237	0.403327
BANP	3.1051e-05	-0.266067	0.239	0.254	0.613693
PPIP5K2	3.35456e-05	-0.257327	0.477	0.476	0.662994
DYNC1H1	4.71376e-05	-0.269265	0.55	0.547	0.931628
PQLC1	0.000125714	-0.265218	0.266	0.28	1
ENSMMUG00000043269	0.000406779	-0.269751	0.29	0.3	1
PALM	0.000440521	-0.259542	0.274	0.286	1
OSBP2	0.00165594	-0.332957	0.576	0.565	1
BRSK2	0.00231015	-0.264481	0.215	0.223	1
MYT1	0.00926923	-0.272189	0.326	0.328	1
NXN	0.0369869	-0.318732	0.339	0.347	1
TSPAN18	0.0401629	-0.286331	0.283	0.28	1
