## supplemental table 7 for "Single-nucleus RNA-seq reveals disrupted cell maturation by chorioamnionitis in the preterm cerebellum of nonhuman primates"

### Sheet: Table7_DE_oligos
	p_val	avg_log2FC	pct.1	pct.2	p_val_adj
NRG1	5.83e-21	1.0743	0.648	0.177	1.15e-16
MCTP1	1.38e-12	1.03622	0.525	0.195	2.72e-08
SPOCK1	2.2e-12	1.50305	0.332	0.077	4.35e-08
RF01871	2.2e-12	0.963164	0.422	0.127	4.36e-08
SLC35F3	1.1e-11	1.12649	0.484	0.186	2.18e-07
UNC13C	2.59e-11	1.1346	0.402	0.127	5.12e-07
CNTN6	3.79e-11	1.15272	0.41	0.155	7.49e-07
KIRREL3	6.51e-11	1.22202	0.73	0.491	1.29e-06
ARHGAP22	9.77e-11	1.19573	0.357	0.109	1.93e-06
TRPM3	1.11e-10	1.04255	0.393	0.141	2.2e-06
KCNJ6	1.94e-10	0.9631	0.434	0.168	3.83e-06
RGS6	6.09e-10	1.23429	0.262	0.059	1.2e-05
ROBO2	1.42e-09	0.465582	0.615	0.341	2.8e-05
RELN	4.75e-09	0.861903	0.455	0.191	9.38e-05
UNC5D	6.9e-09	1.04295	0.324	0.109	0.000136353
RYR2	9.48e-09	0.761114	0.389	0.155	0.000187364
RBFOX1	1.5e-08	1.11942	0.709	0.473	0.000296649
CTNNA3	1.67e-08	0.918789	0.82	0.623	0.000329311
FNBP1	1.68e-08	0.951589	0.754	0.568	0.000331665
NEUROD1	2.34e-08	0.524265	0.18	0.023	0.000462449
UNC5C	3.02e-08	0.836905	0.709	0.486	0.000597714
GRM1	3.79e-08	0.729632	0.275	0.077	0.000748239
NTNG1	4.47e-08	-0.811251	0.611	0.759	0.000882681
NEDD4L	4.83e-08	0.902765	0.52	0.3	0.000954497
GSN	5.01e-08	1.80488	0.291	0.1	0.000990647
PLCE1	6.38e-08	-0.905325	0.406	0.614	0.00126129
PTK2B	7.46e-08	0.642343	0.172	0.023	0.00147376
MAML3	8.83e-08	0.894762	0.5	0.268	0.001746
CADPS2	8.99e-08	0.621115	0.529	0.282	0.00177683
KCNK1	1.02e-07	0.707758	0.48	0.255	0.00202453
MBP	1.17e-07	1.09844	0.59	0.355	0.00231233
SYT12	1.21e-07	0.515626	0.152	0.014	0.0023987
COL11A1	2.02e-07	-0.735657	0.598	0.777	0.00398425
PLEKHH1	2.17e-07	0.95696	0.361	0.15	0.00428811
CST3	2.27e-07	0.526814	0.201	0.041	0.00447732
LHFPL3	2.39e-07	-0.628598	0.824	0.905	0.00472512
FSTL5	2.52e-07	0.510845	0.377	0.155	0.00498277
CHN2	2.59e-07	0.901074	0.578	0.4	0.00512533
ZNF385B	3.03e-07	0.61627	0.23	0.064	0.00599095
LHFPL6	3.1e-07	0.841665	0.475	0.273	0.00613451
ABCA1	3.38e-07	0.427259	0.172	0.027	0.00667263
PCDH15	3.61e-07	-0.636601	0.721	0.864	0.00712681
DAAM2	3.86e-07	1.10274	0.324	0.136	0.00763445
TNR	4.25e-07	-0.742127	0.594	0.741	0.00840382
ENSMMUG00000047941	4.36e-07	-0.44865	0	0.1	0.00860964
MOBP	4.67e-07	0.974393	0.324	0.118	0.00922087
NKAIN2	5.88e-07	0.741247	0.598	0.373	0.0116245
PLEKHB1	6.7e-07	0.618501	0.27	0.095	0.0132461
KCNMB4	6.74e-07	0.720346	0.451	0.245	0.0133266
ENSMMUG00000000881	6.87e-07	0.52498	0.295	0.114	0.0135872
CARNS1	9.55e-07	0.796585	0.201	0.05	0.018866
KCNAB3	1.1e-06	0.337899	0.102	0	0.0217885
DDX17	1.12e-06	0.509749	0.885	0.818	0.0222292
SLC24A2	1.24e-06	0.978641	0.369	0.173	0.0244626
PRIMA1	1.31e-06	0.704908	0.311	0.132	0.0259185
DPYSL5	1.33e-06	0.791317	0.557	0.373	0.0262426
AUTS2	1.56e-06	0.631146	0.885	0.75	0.0307639
DPP10	1.77e-06	-0.596439	0.684	0.795	0.0350138
NCOA7	1.79e-06	0.838546	0.529	0.327	0.0353479
PPFIA4	1.82e-06	0.564472	0.189	0.045	0.0359601
ST18	1.89e-06	0.636075	0.59	0.377	0.0374069
TPCN1	1.9e-06	0.472583	0.209	0.059	0.0374634
EPS8	2.04e-06	0.449218	0.689	0.527	0.0402371
OPCML	2.05e-06	-0.479044	0.881	0.991	0.0405065
SULF2	2.67e-06	-0.713849	0.529	0.727	0.0528303
RALYL	3.6e-06	0.543318	0.369	0.186	0.0711314
CORO2B	3.62e-06	0.873611	0.467	0.309	0.0714634
USP9Y	3.65e-06	0.43585	0.422	0.209	0.0722073
TTYH2	3.93e-06	0.672466	0.295	0.132	0.0775825
TTYH1	3.98e-06	0.527962	0.443	0.255	0.0787061
SLC4A4	4.06e-06	0.725593	0.451	0.286	0.0802845
BICD1	4.34e-06	0.730656	0.619	0.468	0.0856817
CSMD1	5.19e-06	-0.310158	0.996	1	0.102506
FAR1	5.42e-06	0.563963	0.594	0.409	0.107038
LUC7L3	5.47e-06	0.330014	0.857	0.732	0.108124
ENSMMUG00000022614	5.62e-06	0.446023	0.656	0.491	0.111084
SYNJ2	5.8e-06	0.760423	0.389	0.218	0.114691
SLC5A11	5.99e-06	1.00643	0.168	0.041	0.118354
PLP1	6.13e-06	0.860205	0.533	0.345	0.121233
ENSMMUG00000042000	6.22e-06	-0.324342	0.914	0.941	0.122907
TMTC2	6.61e-06	0.511827	0.725	0.577	0.130641
NXPH1	7.71e-06	-0.699582	0.541	0.695	0.15233
ANK2	7.8e-06	0.526507	0.762	0.605	0.154213
TOX	8.03e-06	-0.601145	0.365	0.55	0.158727
MAML2	9.67e-06	-0.485079	0.914	0.95	0.191181
ITPR1	1.06e-05	0.432132	0.164	0.041	0.209527
EBF1	1.12e-05	0.501789	0.451	0.259	0.220545
ST6GALNAC5	1.12e-05	0.528647	0.23	0.082	0.22159
DPP6	1.12e-05	-0.492784	0.889	0.936	0.221763
ARHGAP23	1.13e-05	0.887005	0.389	0.223	0.224225
SNX6	1.35e-05	0.515369	0.561	0.368	0.267681
SOX6	1.4e-05	-0.470975	0.738	0.845	0.276588
MTUS1	1.45e-05	0.686165	0.381	0.218	0.285931
TRMT9B	1.5e-05	0.384423	0.148	0.032	0.29649
MYO1D	1.55e-05	1.04737	0.418	0.268	0.307148
MAP6	1.58e-05	0.57775	0.336	0.173	0.312721
MT-ND4	1.66e-05	-0.387705	0.041	0.159	0.327114
EPB41	1.67e-05	0.724048	0.451	0.314	0.329654
LAS1L	1.72e-05	0.57533	0.32	0.159	0.340157
NPTXR	1.75e-05	0.322084	0.143	0.032	0.345372
SLC17A7	1.85e-05	0.302398	0.102	0.009	0.366401
NRG4	1.86e-05	0.305609	0.111	0.014	0.367288
SPAG9	1.87e-05	0.428392	0.742	0.632	0.369261
APOE	1.9e-05	0.421312	0.111	0.014	0.375428
GALNT17	1.95e-05	0.824124	0.5	0.336	0.384858
SLC44A1	2e-05	0.611511	0.709	0.555	0.395435
PTPRZ1	2.02e-05	-0.485947	0.734	0.877	0.399047
RNF220	2.06e-05	1.24189	0.414	0.255	0.406781
MMP16	2.13e-05	-0.566626	0.77	0.873	0.421024
TMEM63A	2.25e-05	0.520701	0.152	0.036	0.445525
FOLH1	2.31e-05	0.978611	0.283	0.132	0.456828
ADGRL3	2.44e-05	-0.417357	0.84	0.905	0.482445
NOVA1	2.48e-05	-0.492316	0.84	0.877	0.489658
ENSMMUG00000008417	2.73e-05	0.292359	0.152	0.036	0.539577
ENSMMUG00000005470	2.83e-05	0.637424	0.537	0.377	0.559402
FPGT	3.01e-05	0.558571	0.197	0.068	0.59432
SHANK2	3.09e-05	-0.750182	0.553	0.7	0.609887
HNRNPA2B1	3.14e-05	0.390305	0.848	0.795	0.619863
RPS15	3.18e-05	0.362116	0.107	0.014	0.627779
FAM171A1	3.23e-05	0.745108	0.459	0.327	0.6382
ENSMMUG00000018092	3.33e-05	0.802618	0.41	0.232	0.65774
COL9A1	3.37e-05	-0.641131	0.652	0.741	0.665153
PDGFRA	3.45e-05	-0.558265	0.709	0.827	0.681443
RPS12	3.5e-05	0.315093	0.221	0.082	0.692217
TFAM	3.57e-05	0.339887	0.156	0.041	0.705595
SPOCK2	3.67e-05	0.371486	0.189	0.059	0.725114
CIRBP	3.68e-05	0.47819	0.5	0.332	0.727377
ENSMMUG00000021766	3.84e-05	-0.40205	0.139	0.3	0.758054
NCALD	3.88e-05	-0.639145	0.643	0.745	0.767268
ZMYND8	3.89e-05	-0.455664	0.717	0.818	0.769374
JAKMIP3	3.9e-05	0.547066	0.168	0.05	0.77081
MAG	4.3e-05	0.647552	0.422	0.245	0.85014
LARP4	4.35e-05	0.36137	0.803	0.664	0.85894
CNTN2	4.87e-05	0.679534	0.557	0.391	0.963106
PLLP	5e-05	0.626321	0.398	0.236	0.988578
AFDN	5.29e-05	0.449099	0.639	0.505	1
FOXP2	5.34e-05	0.42134	0.225	0.086	1
SCN1A	5.52e-05	-0.553942	0.393	0.564	1
BACE2	5.57e-05	0.703761	0.225	0.091	1
FMNL2	5.61e-05	0.550315	0.807	0.7	1
ZNF521	5.75e-05	0.349418	0.602	0.423	1
FAM171B	5.8e-05	0.54007	0.463	0.318	1
HERC2	5.94e-05	0.351104	0.836	0.764	1
LIMK2	6.08e-05	0.410283	0.234	0.1	1
PEX5L	6.17e-05	1.21892	0.279	0.145	1
GRM4	6.55e-05	0.62154	0.201	0.077	1
MOG	6.68e-05	0.640147	0.41	0.236	1
LUZP2	6.7e-05	-0.435431	0.82	0.909	1
DOCK9	6.79e-05	0.668148	0.639	0.5	1
ANKH	7.18e-05	0.461019	0.672	0.532	1
SYNE1	7.61e-05	0.485647	0.885	0.845	1
XYLT1	8.1e-05	-0.747422	0.807	0.886	1
STXBP1	8.33e-05	0.378434	0.488	0.35	1
SELENOP	8.53e-05	0.54532	0.172	0.055	1
TKT	8.67e-05	0.339938	0.246	0.109	1
KLHL4	8.73e-05	0.538274	0.148	0.041	1
ZNF335	8.96e-05	0.386026	0.242	0.109	1
CHD1L	8.99e-05	0.380684	0.398	0.232	1
ENPP2	9e-05	0.600644	0.291	0.136	1
UTY	9.21e-05	0.343184	0.463	0.268	1
FA2H	9.79e-05	0.632369	0.66	0.518	1
PCDHGC5	9.91e-05	-0.418444	0.75	0.85	1
KCNJ2	0.000101805	0.39586	0.115	0.023	1
FAT1	0.000102555	0.379895	0.348	0.186	1
PLXDC2	0.000110668	0.427057	0.402	0.245	1
NCL	0.000111347	0.46145	0.303	0.159	1
SEMA3E	0.000118681	0.465679	0.332	0.168	1
ENSMMUG00000012140	0.000125669	0.415004	0.434	0.277	1
KCNIP3	0.000127473	-0.645303	0.266	0.409	1
NAALADL2	0.000138646	0.581489	0.627	0.482	1
SAMD12	0.000140165	0.615194	0.594	0.45	1
HSPA8	0.000140612	0.332098	0.168	0.055	1
PHRF1	0.000143567	0.284756	0.303	0.155	1
HNRNPU	0.000149126	0.367127	0.598	0.477	1
ENSMMUG00000042872	0.000151136	0.469505	0.193	0.077	1
TSPAN15	0.000151262	0.563862	0.303	0.164	1
TRHDE	0.000158069	0.490605	0.332	0.191	1
HOOK1	0.000164561	0.459749	0.205	0.086	1
CMIP	0.00016833	-0.625765	0.508	0.673	1
CLMN	0.000171014	0.387832	0.213	0.086	1
TMEM184B	0.000174729	0.720817	0.348	0.209	1
TF	0.000175285	0.597617	0.443	0.273	1
ANLN	0.000175981	0.895055	0.221	0.1	1
KAZN	0.000182603	-0.38585	0.832	0.914	1
GDI1	0.000186725	0.458494	0.275	0.145	1
SOX5	0.000189431	-0.467222	0.586	0.732	1
BCR	0.000191388	0.581616	0.311	0.182	1
ENSMMUG00000021026	0.000193979	0.339455	0.23	0.095	1
HIVEP3	0.000199234	0.50924	0.369	0.232	1
DIXDC1	0.00020189	0.587175	0.566	0.459	1
FCHSD2	0.000204752	-0.310364	0.82	0.9	1
PTGDS	0.000204781	0.602517	0.193	0.082	1
STXBP5	0.000204938	0.370923	0.775	0.641	1
GMPS	0.000205362	-0.360095	0.131	0.273	1
ARAP2	0.000205695	0.661148	0.287	0.145	1
PLPP2	0.000206819	0.498551	0.184	0.073	1
CCDC93	0.000211575	0.313181	0.221	0.095	1
BEND6	0.000224468	0.37042	0.209	0.091	1
TCP11L2	0.000229186	0.56376	0.275	0.141	1
PPIL3	0.000230632	0.339935	0.205	0.086	1
ITGA2	0.000236259	0.481219	0.139	0.041	1
NYAP2	0.000236541	0.541443	0.197	0.082	1
SLC12A2	0.000237194	0.414139	0.467	0.309	1
ZRANB2	0.000237263	0.303304	0.508	0.332	1
RPS27A	0.000249347	0.31909	0.139	0.041	1
PID1	0.000250569	-0.425581	0.59	0.695	1
TSPAN5	0.000259917	0.402521	0.701	0.568	1
LPA	0.000264531	-0.582585	0.492	0.636	1
OSBP2	0.000267057	0.317302	0.721	0.577	1
ENSMMUG00000040221	0.000274369	0.554032	0.439	0.3	1
RBFOX3	0.000279405	1.01825	0.324	0.186	1
MSANTD3-TMEFF1	0.000281424	0.543827	0.594	0.45	1
CLVS1	0.000285114	0.383876	0.197	0.082	1
TNPO2	0.000285345	0.348828	0.299	0.159	1
RUNDC3A	0.000289354	0.293431	0.152	0.05	1
SH3GLB2	0.000292573	0.370223	0.25	0.123	1
TIA1	0.000295229	0.371198	0.684	0.582	1
MAL	0.000299808	0.5949	0.152	0.05	1
SH3RF3	0.000301247	-0.620783	0.668	0.777	1
TARSL2	0.000301288	0.599073	0.381	0.232	1
KIF13A	0.000309295	-0.559574	0.799	0.823	1
MMP24	0.000310543	0.479499	0.266	0.141	1
MASP1	0.000323616	-0.454506	0.115	0.241	1
ZBTB44	0.000324848	0.314317	0.303	0.164	1
TRAP1	0.000325758	0.309411	0.254	0.123	1
NOC3L	0.0003406	0.336662	0.357	0.209	1
TMTC4	0.000348927	0.343323	0.389	0.232	1
CADM2	0.000378569	-0.262486	0.967	0.959	1
FBXO21	0.000381175	0.361929	0.553	0.4	1
CAVIN4	0.000383911	0.45404	0.197	0.086	1
SLC13A3	0.000384209	0.430974	0.23	0.109	1
SNRNP70	0.00038759	0.316831	0.783	0.709	1
CCNY	0.000403277	0.356569	0.754	0.632	1
RSRP1	0.000403356	0.398577	0.635	0.527	1
CAMK4	0.000410575	0.720474	0.414	0.286	1
SRCIN1	0.000412493	0.306305	0.537	0.386	1
APLP1	0.000433384	0.522765	0.348	0.214	1
OSBPL10	0.000450408	0.325141	0.213	0.091	1
TRERF1	0.000455026	-0.550617	0.357	0.486	1
ADD1	0.000466316	0.552071	0.545	0.418	1
PDZRN3	0.000471852	-0.631363	0.197	0.336	1
UBR1	0.000480621	0.366155	0.775	0.673	1
AHI1	0.000482146	-0.586421	0.303	0.441	1
NEU3	0.000507323	0.269418	0.123	0.036	1
EIF4G3	0.000526375	-0.284711	0.93	0.936	1
ZFY	0.000536708	0.253424	0.127	0.036	1
ACSL1	0.000539548	0.439061	0.238	0.118	1
FAIM2	0.000551432	0.325269	0.189	0.077	1
MAGI2	0.000553695	0.522319	0.947	0.877	1
ENSMMUG00000046479	0.000557292	0.267002	0.705	0.564	1
MYO1E	0.000592793	0.655975	0.303	0.173	1
DEPTOR	0.000592793	0.64263	0.303	0.173	1
DTNA	0.000596317	0.33962	0.537	0.386	1
ENSMMUG00000030408	0.000601381	0.304367	0.164	0.064	1
PTPRG	0.000623758	-0.427297	0.762	0.836	1
TESK2	0.000633905	0.334989	0.348	0.205	1
PGM2	0.000646361	0.380911	0.156	0.059	1
RABGAP1L	0.000665595	0.371987	0.791	0.714	1
CD22	0.000668844	0.509	0.209	0.1	1
GUK1	0.000668847	0.379993	0.184	0.082	1
ERBB4	0.000694279	-0.486614	0.951	0.941	1
FOXO1	0.000697726	0.374476	0.201	0.091	1
TIAL1	0.000708373	0.272679	0.455	0.305	1
SDK2	0.000708797	0.896588	0.357	0.232	1
TRIO	0.000719545	-0.330458	0.861	0.923	1
SH3RF1	0.000727353	-0.461662	0.316	0.441	1
TMEM178A	0.000740978	0.386581	0.246	0.127	1
SHOC1	0.000763451	-0.312603	0.045	0.132	1
SH3GL2	0.000767733	0.274104	0.422	0.291	1
ITGB8	0.000774856	-0.417038	0.377	0.527	1
ENSMMUG00000013763	0.00077617	-0.36447	0.266	0.405	1
LIMCH1	0.000777603	0.415905	0.607	0.459	1
JAKMIP1	0.000800979	-0.498733	0.123	0.232	1
PPP1R35	0.000807421	0.259315	0.111	0.032	1
KCNJ3	0.000814594	0.448082	0.48	0.355	1
ENSMMUG00000008423	0.000836537	0.475463	0.217	0.109	1
SMC1A	0.000836796	0.413933	0.262	0.141	1
HK1	0.000836952	0.357862	0.205	0.1	1
GRIA3	0.00086652	-0.346637	0.578	0.695	1
DOP1B	0.000869862	0.38338	0.352	0.232	1
SGCZ	0.000875051	-0.677987	0.615	0.673	1
TECR	0.000891537	0.270633	0.328	0.195	1
CSGALNACT1	0.000894797	-0.510315	0.299	0.436	1
KIF13B	0.000908039	0.53511	0.357	0.223	1
MAST4	0.000967924	0.374904	0.475	0.323	1
C10orf90	0.000972158	1.38284	0.279	0.177	1
IL16	0.000983298	0.345058	0.152	0.059	1
ARHGEF3	0.00101356	-0.439253	0.504	0.627	1
CACNA2D1	0.00102209	0.498924	0.512	0.386	1
NSDHL	0.00102595	0.307823	0.189	0.086	1
UBASH3B	0.0010459	0.58553	0.316	0.195	1
ELAVL3	0.00107001	0.403814	0.615	0.477	1
ST6GALNAC3	0.00107207	0.561998	0.537	0.418	1
C15orf41	0.00108434	0.326491	0.566	0.432	1
SPON1	0.00108649	0.560515	0.299	0.182	1
RSC1A1	0.0010902	-0.322982	0.139	0.264	1
TFEB	0.00109356	0.343115	0.434	0.291	1
MAPRE2	0.00110989	0.605597	0.611	0.477	1
RIN3	0.00111683	0.307657	0.115	0.036	1
TMEM59L	0.00112783	0.309431	0.205	0.105	1
OLFM3	0.00112879	0.509282	0.213	0.109	1
ENSMMUG00000015754	0.00115858	0.315781	0.152	0.059	1
DPP7	0.00116033	0.394769	0.209	0.105	1
FGFR2	0.00116425	0.352925	0.422	0.264	1
PCBP4	0.00116715	0.392665	0.406	0.277	1
LPCAT2	0.00117958	0.527004	0.143	0.055	1
NCAM2	0.00118451	-0.369129	0.898	0.909	1
KIF6	0.00120219	0.57231	0.32	0.2	1
SUSD6	0.00121054	0.314118	0.623	0.473	1
CYP2J2	0.00121571	0.634489	0.23	0.127	1
ATP1B3	0.00124512	0.299146	0.352	0.227	1
HNRNPA3	0.00126042	0.278494	0.488	0.35	1
MAN1C1	0.00126367	0.473679	0.373	0.264	1
SARS	0.00127052	0.318807	0.246	0.132	1
ADGRB3	0.00127888	-0.294218	0.971	0.977	1
PLXNC1	0.00130731	0.336917	0.189	0.086	1
SELENOF	0.00131267	-0.304281	0.184	0.318	1
ENSMMUG00000041910	0.00131538	-0.426619	0.52	0.623	1
EFNA5	0.00135514	0.468144	0.311	0.191	1
PHACTR2	0.00136674	0.328726	0.107	0.032	1
ENSMMUG00000023144	0.0013733	0.399892	0.34	0.218	1
ZNF107	0.00138064	0.447377	0.447	0.323	1
CLASRP	0.00139004	0.420974	0.344	0.214	1
SNX31	0.00139095	0.321446	0.234	0.114	1
CAMK2B	0.0013921	0.412364	0.225	0.118	1
LUC7L	0.0014511	0.26913	0.648	0.523	1
FRYL	0.00145897	0.474808	0.652	0.541	1
BRF1	0.00146698	0.355331	0.516	0.391	1
PTPRR	0.00148572	0.375993	0.172	0.077	1
ERLEC1	0.00153071	0.382332	0.287	0.168	1
PACS2	0.00153218	0.367373	0.488	0.345	1
TNRC6B	0.00153245	0.354142	0.738	0.623	1
ATRNL1	0.00153593	-0.4553	0.434	0.55	1
WDR60	0.00160697	-0.392555	0.328	0.459	1
SNTG1	0.00161099	-0.722794	0.348	0.45	1
MEIS2	0.00161592	0.427989	0.43	0.3	1
MAGED4B	0.00163152	0.306609	0.16	0.068	1
PLEKHA2	0.00165376	-0.334874	0.098	0.205	1
SGK2	0.001661	0.271871	0.148	0.059	1
HNRNPDL	0.0016933	0.3554	0.697	0.595	1
RASGRP3	0.00171033	0.543979	0.131	0.05	1
ENSMMUG00000007064	0.00171791	0.269663	0.225	0.114	1
ATG13	0.00171975	0.387343	0.348	0.232	1
SLC2A13	0.00174733	-0.341829	0.598	0.705	1
SND1	0.00175797	0.296969	0.697	0.559	1
CABCOCO1	0.00177906	0.534057	0.143	0.059	1
FOXP1	0.00177994	0.478062	0.549	0.418	1
KIAA1147	0.00180992	0.34186	0.225	0.118	1
KLF12	0.00183895	-0.392702	0.643	0.745	1
XKR6	0.00184597	0.263514	0.816	0.718	1
MAP3K13	0.00184629	0.341372	0.59	0.473	1
CHD8	0.00184801	0.326159	0.439	0.318	1
DPF3	0.00186175	0.447323	0.602	0.518	1
SRGAP1	0.00187284	-0.372623	0.324	0.464	1
FDFT1	0.00187919	0.533639	0.381	0.264	1
ITFG2	0.00188521	0.326358	0.574	0.455	1
PNISR	0.00188879	0.261173	0.799	0.705	1
LZTS2	0.00190402	0.310596	0.176	0.082	1
APLP2	0.00191675	0.329976	0.475	0.359	1
HEATR5A	0.00199263	0.412545	0.385	0.264	1
KHDRBS3	0.00203413	-0.389899	0.693	0.795	1
ATP2B1	0.00204021	0.544599	0.455	0.359	1
DPY19L1	0.00204024	0.269395	0.242	0.136	1
ENSMMUG00000041784	0.00204391	0.322298	0.275	0.159	1
DDX18	0.00211293	0.296669	0.447	0.323	1
CHCHD3	0.00215619	0.283387	0.648	0.523	1
SLC35F1	0.00216195	-0.275454	0.627	0.723	1
ARL3	0.00217641	-0.425473	0.184	0.295	1
NUAK1	0.0021805	0.330133	0.299	0.173	1
CUTL1	0.00219394	0.26135	0.873	0.809	1
NFIA	0.00219694	0.262425	0.84	0.677	1
AGTPBP1	0.00224755	0.328252	0.598	0.464	1
ENSMMUG00000039249	0.00225448	0.624709	0.48	0.364	1
GNB4	0.00227531	-0.369735	0.373	0.5	1
HSP90AB1	0.00231054	0.274039	0.361	0.241	1
ZNF146	0.0023744	0.321012	0.59	0.486	1
COL25A1	0.00239181	0.463492	0.197	0.105	1
ENSMMUG00000008396	0.00241044	-0.303421	0.107	0.209	1
CKB	0.00243532	0.360089	0.254	0.145	1
SAMD5	0.00245646	1.13333	0.291	0.191	1
SH3GL3	0.00250475	0.639583	0.557	0.445	1
ELL2	0.00251676	0.454268	0.275	0.164	1
ARPP21	0.00252493	0.444878	0.754	0.668	1
SOGA1	0.00252873	0.390381	0.73	0.668	1
SATB1	0.00254554	-0.387964	0.344	0.473	1
LAMA2	0.00257202	0.315547	0.205	0.105	1
OBSCN	0.00260393	0.330377	0.184	0.091	1
OSBPL1A	0.00261142	0.333842	0.537	0.409	1
SLC1A1	0.00262861	-0.395688	0.594	0.695	1
APBA2	0.00264336	-0.399268	0.5	0.65	1
USP6NL	0.00266265	0.369468	0.32	0.209	1
CPPED1	0.00268532	0.381847	0.254	0.145	1
HMGCS1	0.00271661	0.466927	0.283	0.177	1
SWAP70	0.00274754	-0.431405	0.205	0.323	1
C5H4orf27	0.00274754	0.319674	0.234	0.127	1
SCG5	0.00274834	0.390622	0.398	0.282	1
PDE7B	0.0027641	-0.634097	0.291	0.409	1
TAFA2	0.00278486	-0.552048	0.328	0.45	1
NOL4	0.00279871	-0.437875	0.602	0.673	1
KIAA1324L	0.00279932	0.635453	0.443	0.323	1
STMN2	0.00285664	0.55852	0.279	0.177	1
ENSMMUG00000028703	0.00288171	-0.346667	0.238	0.373	1
ENSMMUG00000010784	0.00288197	0.275388	0.189	0.091	1
USP45	0.00288532	0.276874	0.27	0.159	1
BAALC	0.00292382	-0.279651	0.176	0.295	1
ENSMMUG00000017928	0.00295725	-0.259927	0.148	0.273	1
THSD7B	0.00297027	-0.334332	0.066	0.15	1
COL4A1	0.00299523	-0.303934	0.09	0.182	1
TCF7L2	0.00303008	-0.251769	0.742	0.859	1
CTNNAL1	0.00303255	0.397373	0.537	0.409	1
MPHOSPH10	0.00304261	-0.291788	0.291	0.423	1
ZMYM2	0.0030856	-0.312301	0.73	0.814	1
GARNL3	0.0031903	0.457061	0.717	0.655	1
NDUFS2	0.00319066	0.277451	0.213	0.114	1
SPHKAP	0.00322745	0.434004	0.332	0.227	1
GATB	0.00324814	0.329905	0.217	0.118	1
LLGL1	0.00325544	0.258362	0.205	0.105	1
RUFY2	0.00327356	0.367169	0.348	0.232	1
SERPINI1	0.00332811	0.607637	0.352	0.245	1
TNS3	0.00333655	-0.504372	0.82	0.895	1
HMGB1	0.00333786	0.337955	0.172	0.086	1
PDE4B	0.00337963	-0.264652	0.939	0.927	1
GAB1	0.00340195	0.423202	0.693	0.568	1
ABLIM2	0.00341081	0.37567	0.451	0.291	1
EEF1A1	0.0034421	0.310643	0.217	0.118	1
SNX29	0.00351914	0.304652	0.66	0.55	1
ARHGEF2	0.00353026	0.351461	0.537	0.427	1
KIAA1549	0.00357048	-0.36403	0.455	0.586	1
ENSMMUG00000041169	0.00358686	0.318249	0.627	0.523	1
OSTF1	0.00359361	-0.376789	0.094	0.182	1
TIMM23	0.0036049	0.374326	0.361	0.25	1
SYNGR1	0.00360731	0.384222	0.246	0.145	1
GRID1	0.00365689	-0.30161	0.873	0.927	1
NAP1L4	0.00367157	0.304632	0.455	0.332	1
KIF26B	0.00367629	0.441298	0.566	0.477	1
MAP4K4	0.00368393	0.314757	0.869	0.805	1
ROGDI	0.00371675	0.317223	0.299	0.191	1
LYPLAL1	0.00373629	-0.329215	0.184	0.291	1
SNAPC3	0.00374755	0.35762	0.291	0.186	1
FAT2	0.00378565	0.342508	0.139	0.059	1
MPP3	0.00378752	0.330075	0.242	0.141	1
PRR11	0.00384197	-0.541262	0.045	0.114	1
LRRC3B	0.00384777	0.493677	0.262	0.168	1
ARHGEF10	0.00385472	0.358641	0.328	0.214	1
CHRM3	0.0039054	-0.474007	0.135	0.236	1
AIG1	0.00391321	0.455622	0.639	0.523	1
DHCR24	0.00391584	0.433193	0.295	0.191	1
RABGEF1	0.00394701	0.253662	0.332	0.205	1
GRIA4	0.00394991	-0.379085	0.865	0.882	1
RBM33	0.00399126	0.280699	0.639	0.564	1
KCNC1	0.0040328	0.290984	0.168	0.082	1
ASPSCR1	0.00409028	0.291183	0.16	0.073	1
GLCE	0.00410203	0.312871	0.496	0.395	1
SLAIN1	0.00412111	0.614755	0.73	0.636	1
PNPLA8	0.00412651	0.284826	0.254	0.155	1
ENSMMUG00000022610	0.00415473	0.379303	0.443	0.318	1
TRIM9	0.00415851	0.345614	0.422	0.318	1
PTN	0.00419646	0.570859	0.549	0.464	1
ATP9A	0.00428291	0.414448	0.48	0.4	1
NLK	0.00430697	0.299346	0.59	0.45	1
LRRC75A	0.00435393	-0.256383	0.066	0.145	1
CMTM5	0.00436103	0.29497	0.148	0.068	1
BZW2	0.00439329	0.514037	0.389	0.282	1
EFCAB11	0.00441307	0.28747	0.156	0.073	1
SRGAP3	0.00442297	0.372124	0.586	0.491	1
OLIG2	0.00445049	-0.326223	0.242	0.364	1
PLPPR1	0.00449596	-0.386279	0.668	0.745	1
ST8SIA5	0.00453058	0.412607	0.18	0.095	1
SCUBE2	0.00453414	-0.311848	0.123	0.223	1
CREB5	0.00463952	0.364563	0.533	0.414	1
SCHIP1	0.00464137	0.274734	0.484	0.377	1
SON	0.00464356	0.292359	0.762	0.668	1
DNAJC6	0.00469829	0.313842	0.344	0.227	1
NDRG1	0.00474891	0.260599	0.111	0.041	1
SHF	0.00475177	0.343198	0.164	0.082	1
LCMT1	0.00479842	-0.445786	0.332	0.464	1
TECPR2	0.00480512	0.301462	0.643	0.527	1
CPM	0.00481596	0.258922	0.254	0.15	1
TMTC1	0.00482343	0.782892	0.316	0.214	1
PREX1	0.00484553	0.349052	0.693	0.623	1
SNURF	0.00492593	0.260609	0.402	0.277	1
BRWD3	0.00508163	0.284042	0.406	0.291	1
ENSMMUG00000003780	0.00516006	0.425245	0.262	0.155	1
MBTPS1	0.00526447	0.320939	0.508	0.427	1
SLC25A29	0.00527801	0.312911	0.352	0.241	1
ENSMMUG00000019544	0.00533358	0.281919	0.242	0.145	1
SLMAP	0.00534577	-0.382138	0.508	0.609	1
TRPS1	0.00539953	-0.473445	0.402	0.505	1
ACVR2A	0.00540032	-0.380485	0.139	0.236	1
TPK1	0.00542088	0.302494	0.213	0.118	1
TBC1D22A	0.00551222	0.39493	0.57	0.473	1
SQLE	0.00557788	0.289805	0.398	0.291	1
IQGAP2	0.00561981	0.361109	0.279	0.182	1
GNAS	0.00564359	0.459761	0.467	0.377	1
OPALIN	0.00566822	0.407974	0.201	0.109	1
2022-09-10	0.005676	0.309527	0.34	0.232	1
MB21D2	0.00570644	-0.42723	0.566	0.673	1
ENSMMUG00000028772	0.0057661	0.2881	0.139	0.064	1
CNTN5	0.00576979	0.332323	0.168	0.082	1
USP48	0.0059504	0.303272	0.512	0.386	1
MEGF10	0.00595443	0.253812	0.225	0.132	1
ADAP1	0.00600746	0.311315	0.324	0.205	1
GREB1	0.00602806	0.282758	0.152	0.073	1
TMC7	0.00609301	0.429144	0.316	0.205	1
CCNL2	0.00611959	0.381522	0.357	0.259	1
SNX25	0.00614976	-0.373116	0.537	0.636	1
CCDC88A	0.00621074	-0.377977	0.713	0.768	1
ZNF397	0.00624199	0.271239	0.176	0.091	1
ENSMMUG00000013897	0.00644864	0.459914	0.262	0.164	1
NCOA1	0.00646712	-0.273363	0.754	0.809	1
ZBTB38	0.00648792	0.283045	0.16	0.082	1
FBN2	0.00650714	-0.446409	0.275	0.386	1
PCLO	0.00651259	0.341678	0.475	0.368	1
BMP6	0.00654663	-0.480391	0.094	0.177	1
MAP2	0.0065844	-0.313725	0.689	0.75	1
MGLL	0.00664033	0.530685	0.25	0.164	1
GRB2	0.00665259	0.447285	0.41	0.323	1
ENSMMUG00000049198	0.00668037	0.395994	0.32	0.223	1
TMEM144	0.00677426	0.279117	0.127	0.055	1
CAMSAP1	0.00684021	0.33485	0.467	0.359	1
MBNL2	0.00701835	0.311428	0.549	0.45	1
TTLL7	0.0070244	0.449765	0.508	0.427	1
ABLIM1	0.00704888	0.482514	0.336	0.241	1
PLCB1	0.00706493	0.368496	0.791	0.682	1
ENSMMUG00000003073	0.00712155	0.343449	0.164	0.086	1
FOXK2	0.00714877	0.307435	0.23	0.141	1
ZFPM2	0.0071934	0.34639	0.57	0.468	1
FOXRED1	0.00722329	0.311101	0.27	0.173	1
PSMD5	0.00729275	-0.297382	0.127	0.223	1
DNAJB5	0.00759798	0.253406	0.111	0.045	1
TBC1D9	0.00762633	0.355173	0.398	0.295	1
PIK3C3	0.00766346	0.422784	0.549	0.464	1
SEMA3D	0.00767859	-0.396551	0.193	0.295	1
CFLAR	0.007727	0.387885	0.176	0.095	1
DPYSL2	0.0077733	0.298574	0.75	0.682	1
SMARCB1	0.00782338	0.300481	0.34	0.245	1
GRIK3	0.00788401	-0.385308	0.123	0.209	1
ACSL3	0.00799521	0.298881	0.508	0.4	1
HID1	0.00805432	0.259182	0.176	0.091	1
PRKD1	0.00817125	0.289337	0.742	0.618	1
DDX5	0.00817526	0.267573	0.734	0.655	1
OSBPL5	0.00822599	-0.277227	0.074	0.15	1
BLM	0.00838371	-0.389022	0.365	0.477	1
PTPDC1	0.00840878	0.481874	0.316	0.214	1
FLNB	0.0084948	0.354054	0.299	0.205	1
NFAT5	0.00856095	-0.260442	0.619	0.718	1
ATP8A2	0.00860983	0.521498	0.52	0.432	1
GABRB2	0.00869928	0.405972	0.213	0.127	1
MTMR10	0.00870217	0.28377	0.246	0.15	1
TMEFF2	0.00880109	0.411067	0.68	0.591	1
RALGPS1	0.00881958	0.343032	0.57	0.486	1
PCCA	0.00885534	0.349724	0.693	0.618	1
AMZ2	0.00885863	0.364287	0.365	0.277	1
ELMO1	0.00890086	0.392475	0.893	0.805	1
PPP2R2C	0.00890731	0.371976	0.258	0.168	1
ENSMMUG00000010577	0.00895244	-0.322366	0.422	0.532	1
SH3TC2	0.00898553	0.357568	0.16	0.082	1
BCL2L1	0.00907224	0.322675	0.344	0.245	1
ABI1	0.00909934	-0.357634	0.373	0.473	1
FCHO1	0.00913149	0.296243	0.172	0.091	1
ADCY8	0.00915379	-0.550518	0.189	0.282	1
LANCL2	0.00917091	0.295543	0.357	0.255	1
CDK5RAP2	0.00920214	0.281218	0.467	0.341	1
SEMA5A	0.00922239	-0.310547	0.664	0.795	1
CTTNBP2	0.00928364	-0.276147	0.725	0.786	1
RANBP17	0.00937085	-0.369141	0.443	0.568	1
GASK1A	0.00947785	0.288452	0.115	0.05	1
LNPEP	0.00951164	0.315577	0.23	0.141	1
COPA	0.00967856	0.304346	0.439	0.327	1
SCARB2	0.00969731	0.251196	0.66	0.55	1
PTCH1	0.00970992	-0.30054	0.422	0.55	1
DHCR7	0.00980044	0.257387	0.115	0.05	1
ENSMMUG00000041068	0.00983896	-0.427036	0.25	0.35	1
CSMD3	0.00989313	-0.268213	0.844	0.864	1
NEGR1	0.00993424	0.261161	0.775	0.691	1
ANKFN1	0.00997945	-0.286347	0.057	0.127	1
CBX6	0.0100272	-0.289388	0.189	0.286	1
IFT122	0.0101187	0.337333	0.148	0.077	1
ROR2	0.0101305	-0.792306	0.23	0.314	1
ENSMMUG00000014214	0.0101784	-0.270414	0.18	0.277	1
ENSMMUG00000006738	0.0102756	0.314449	0.365	0.259	1
NDST4	0.0102957	0.394277	0.16	0.086	1
USP9X	0.0104466	-0.265082	0.512	0.636	1
ENSMMUG00000008670	0.010891	0.328035	0.258	0.168	1
XPO5	0.0109891	-0.435855	0.295	0.4	1
FAM189A1	0.0111092	0.351268	0.242	0.155	1
ENSMMUG00000042153	0.011112	0.272757	0.172	0.095	1
ENSMMUG00000015144	0.0111626	0.497811	0.627	0.509	1
ENSMMUG00000039355	0.011166	-0.282074	0.377	0.491	1
TNRC18	0.0112371	-0.301536	0.504	0.641	1
RC3H1	0.0113136	0.272484	0.529	0.423	1
NXPE3	0.0113249	0.267759	0.303	0.2	1
PRMT9	0.0115178	-0.255598	0.176	0.273	1
PDLIM5	0.0115456	-0.31181	0.418	0.536	1
CACNA1C	0.0116304	0.254213	0.488	0.391	1
STK32B	0.011647	-0.398957	0.102	0.182	1
NFIX	0.0118824	0.292776	0.66	0.582	1
SHOC2	0.011945	-0.267933	0.164	0.255	1
YTHDC1	0.011947	0.31335	0.377	0.273	1
BOC	0.0120413	0.295942	0.213	0.127	1
KANK1	0.0120575	-0.368405	0.385	0.486	1
SLCO3A1	0.0120796	0.394675	0.455	0.341	1
KCNQ5	0.0121117	-0.589599	0.447	0.509	1
SLC24A5	0.0121846	-0.33198	0.074	0.141	1
COG5	0.0122449	0.257091	0.697	0.568	1
FCHO2	0.0122451	0.289111	0.398	0.3	1
CRTC1	0.0122451	0.273519	0.398	0.3	1
ECSIT	0.0122807	0.250843	0.279	0.186	1
NEK4	0.0123634	0.528265	0.455	0.355	1
AACS	0.0124313	0.283683	0.295	0.195	1
TMEM132B	0.0124567	0.341235	0.557	0.445	1
ZNF385D	0.0124712	0.383424	0.34	0.241	1
FNTB	0.012591	0.426949	0.361	0.273	1
DYNC1I2	0.0126765	0.262317	0.492	0.395	1
GDPD1	0.0126951	0.304307	0.365	0.273	1
HECW1	0.0127273	-0.430913	0.668	0.714	1
SFMBT2	0.0129721	-0.409908	0.189	0.282	1
STMN4	0.0130218	0.304869	0.348	0.245	1
SNX13	0.0131714	0.303215	0.533	0.436	1
PTBP3	0.0132334	0.333565	0.262	0.182	1
NCOA6	0.0132401	0.26733	0.676	0.595	1
DOCK1	0.0132531	0.277094	0.75	0.7	1
ENOX1	0.0132937	0.264524	0.299	0.2	1
E2F3	0.0133031	-0.392122	0.492	0.582	1
CDH13	0.0133287	-0.308574	0.578	0.677	1
OXR1	0.0133527	0.295966	0.586	0.509	1
ENSMMUG00000009160	0.0134425	0.322029	0.471	0.386	1
ENSMMUG00000038246	0.0135439	-0.320204	0.221	0.314	1
ENSMMUG00000009289	0.0136962	-0.269241	0.111	0.191	1
PHKA1	0.0137937	-0.38529	0.135	0.218	1
SNX24	0.0138599	0.375068	0.246	0.164	1
DCUN1D2	0.013874	0.292352	0.422	0.336	1
SGK1	0.0138992	-0.254528	0.758	0.827	1
ENSMMUG00000047625	0.0139784	0.290695	0.254	0.168	1
ERI3	0.0140048	0.298698	0.516	0.445	1
PDE1A	0.0140581	0.291476	0.426	0.327	1
OGDH	0.0140779	0.361254	0.418	0.323	1
ENSMMUG00000039474	0.0143338	-0.332303	0.242	0.341	1
PIBF1	0.0143611	-0.375099	0.602	0.682	1
EDIL3	0.0145728	0.487078	0.59	0.518	1
CRMP1	0.0145802	-0.359626	0.266	0.368	1
NLGN1	0.014664	-0.311047	0.955	0.918	1
GRIN2B	0.0146943	-0.376667	0.471	0.568	1
BTBD11	0.0149556	0.292085	0.123	0.059	1
LPCAT1	0.0152557	-0.286441	0.143	0.227	1
BRAT1	0.0152594	-0.282573	0.074	0.141	1
TMTC3	0.015273	0.255284	0.217	0.136	1
TMEM132D	0.0154371	-0.360969	0.434	0.523	1
HSD17B11	0.0155554	-0.303235	0.078	0.145	1
SCN3A	0.0155838	-0.342158	0.385	0.477	1
NPTX1	0.0155847	0.344152	0.184	0.114	1
ANKRD50	0.0156238	-0.278953	0.119	0.195	1
PCID2	0.0156554	0.297996	0.545	0.464	1
CIT	0.0158089	-0.345005	0.16	0.245	1
SEC14L1	0.0159069	0.457416	0.34	0.259	1
CSPG5	0.0160557	-0.317194	0.123	0.205	1
RAB11FIP4	0.0161259	0.331767	0.361	0.277	1
TMEM63C	0.016199	0.396906	0.197	0.123	1
CEP104	0.0162296	0.309703	0.422	0.332	1
ZBTB46	0.0163296	0.265912	0.201	0.123	1
DPYSL3	0.0166727	-0.295443	0.18	0.273	1
MAP4	0.016755	0.27949	0.557	0.464	1
SLC2A10	0.0167786	0.267935	0.143	0.077	1
RBL2	0.0168535	-0.341112	0.287	0.382	1
PRMT3	0.0168902	0.32812	0.369	0.277	1
NDST1	0.0169115	0.357076	0.348	0.259	1
KIAA1755	0.0169237	0.306889	0.262	0.177	1
ZIC1	0.0173388	0.485189	0.283	0.218	1
INPP4B	0.0174857	0.290573	0.143	0.077	1
PPP2R2D	0.0176072	0.272516	0.385	0.286	1
ATIC	0.0176227	-0.309948	0.102	0.177	1
RFX3	0.0176522	-0.327347	0.504	0.582	1
SYN2	0.0176552	0.515669	0.336	0.259	1
ICE1	0.0176678	0.255509	0.406	0.318	1
GIT2	0.0177897	0.301946	0.41	0.318	1
UNC5A	0.0178042	-0.265151	0.061	0.123	1
GNPAT	0.0178149	0.279531	0.295	0.205	1
ILDR2	0.0178794	-0.256676	0.078	0.145	1
ENSMMUG00000017871	0.0179275	0.348464	0.131	0.068	1
ENSMMUG00000013343	0.0180394	0.308635	0.5	0.427	1
EML4	0.0180544	-0.372026	0.344	0.441	1
EPHA4	0.0181576	0.274406	0.164	0.091	1
GFRA1	0.0183931	-0.377711	0.332	0.432	1
ZC3H14	0.0184237	-0.341419	0.221	0.318	1
EPB41L1	0.018508	0.257177	0.48	0.386	1
ARHGAP1	0.0185919	0.288822	0.361	0.268	1
BAIAP2	0.0188573	0.297219	0.361	0.277	1
UNC13B	0.0188715	-0.318799	0.34	0.441	1
SS18	0.0188827	-0.347177	0.266	0.35	1
RAPGEF5	0.0190148	0.445057	0.475	0.4	1
ESR2	0.019043	-0.31175	0.102	0.173	1
CECR2	0.0191088	0.32462	0.672	0.609	1
PTPN12	0.0191268	-0.344393	0.439	0.541	1
DMPK	0.0191828	0.303009	0.344	0.268	1
CDH20	0.0193278	-0.298231	0.857	0.886	1
CHN1	0.0193917	-0.279334	0.418	0.527	1
EPN2	0.0195106	-0.344043	0.836	0.877	1
UST	0.0195384	-0.273569	0.852	0.855	1
SNCA	0.0195989	0.275271	0.23	0.145	1
RASA2	0.0198222	0.274011	0.463	0.377	1
LRRN2	0.0198355	-0.253425	0.213	0.295	1
DENND1A	0.0198508	-0.355132	0.672	0.7	1
TET1	0.0198965	0.272703	0.348	0.259	1
ASAP1	0.0201468	-0.34704	0.557	0.645	1
PCCB	0.0201629	0.269182	0.225	0.141	1
ARRB1	0.0201636	0.365903	0.25	0.173	1
TENT4A	0.0201673	0.368401	0.303	0.218	1
UGP2	0.0203069	-0.319798	0.377	0.445	1
MYO9B	0.0203739	0.307332	0.607	0.532	1
NME7	0.0205865	0.404183	0.365	0.286	1
MED27	0.0206242	0.265606	0.635	0.573	1
NOTCH1	0.0206682	-0.451209	0.213	0.295	1
UBE2E1	0.0209555	0.334189	0.377	0.295	1
CYP39A1	0.0212988	0.35384	0.279	0.195	1
TSC2	0.0213951	0.365568	0.414	0.318	1
SHTN1	0.0214072	0.306038	0.561	0.468	1
PRRC1	0.0214751	-0.295052	0.119	0.191	1
ENSMMUG00000044229	0.0217373	0.251264	0.213	0.136	1
SECISBP2L	0.021816	0.345282	0.557	0.482	1
DOK6	0.0218248	0.283229	0.545	0.464	1
MIOS	0.0218496	0.263706	0.176	0.109	1
MAST3	0.0222605	0.285207	0.184	0.109	1
CDK18	0.0223321	0.300257	0.287	0.2	1
PCNX2	0.0224274	0.270347	0.492	0.418	1
PUS7	0.0225553	-0.294606	0.193	0.277	1
RFX4	0.0228461	-0.383445	0.066	0.127	1
RAP1GDS1	0.0228664	0.27297	0.5	0.418	1
NLGN4X	0.0229108	-0.376312	0.717	0.741	1
ROCK2	0.022927	0.304361	0.496	0.427	1
TRMT61B	0.0229407	-0.320436	0.283	0.368	1
SIDT1	0.022943	0.304019	0.127	0.068	1
PUF60	0.0230098	0.276198	0.242	0.164	1
PCSK2	0.023164	0.419869	0.234	0.159	1
HLCS	0.0231936	-0.405592	0.492	0.591	1
LDLR	0.0232047	0.406662	0.287	0.205	1
OLFM2	0.0232142	-0.277175	0.41	0.514	1
SLC35F4	0.0232221	0.325765	0.205	0.132	1
ENSMMUG00000005352	0.0233461	0.28271	0.266	0.191	1
TTLL11	0.023503	0.307268	0.684	0.659	1
VPS50	0.0237241	0.426129	0.41	0.341	1
GLDN	0.0239096	0.330348	0.189	0.118	1
AP2A1	0.0242212	0.27874	0.242	0.164	1
UIMC1	0.0244318	0.305205	0.607	0.509	1
ZC2HC1A	0.0246162	-0.297451	0.316	0.405	1
BRINP1	0.024676	-0.254164	0.193	0.282	1
CALCRL	0.0254448	-0.343449	0.328	0.418	1
MAP7	0.0255591	0.60247	0.25	0.177	1
LRP1	0.0256015	-0.293586	0.48	0.577	1
ERC1	0.0257136	0.326642	0.68	0.695	1
KIF22	0.0258349	0.289832	0.164	0.095	1
PDE8A	0.0260111	0.407772	0.361	0.273	1
EYA1	0.0260718	0.25602	0.107	0.05	1
PLEKHA6	0.0262064	0.351266	0.553	0.523	1
MAVS	0.0262449	0.285955	0.209	0.136	1
ACSS2	0.0262862	0.253522	0.148	0.082	1
SPTLC1	0.0266029	-0.256573	0.189	0.273	1
ASNSD1	0.0266084	0.312957	0.242	0.164	1
RGL1	0.0268204	0.395941	0.307	0.241	1
MPPED2	0.0269392	-0.268077	0.48	0.577	1
DYNLRB1	0.0270243	0.257849	0.266	0.186	1
AKR1A1	0.0271705	0.253154	0.557	0.482	1
CMTM7	0.0271759	0.382936	0.172	0.105	1
PPP2R3A	0.0272321	0.408496	0.402	0.336	1
MAN2A1	0.0274002	0.51154	0.373	0.291	1
CERCAM	0.0274371	0.267477	0.303	0.214	1
KIF5C	0.0275949	0.298814	0.504	0.432	1
PIGN	0.028057	-0.258175	0.143	0.218	1
NETO1	0.0280733	-0.478421	0.234	0.327	1
GRIK1	0.028244	-0.448753	0.389	0.459	1
CDK19	0.0283716	0.365841	0.582	0.491	1
HECW2	0.0285862	0.268088	0.406	0.305	1
RALGPS2	0.0293718	-0.343865	0.193	0.273	1
CADM1	0.0296711	-0.378538	0.865	0.859	1
LDB3	0.0300132	0.330164	0.172	0.105	1
ENSMMUG00000038037	0.0300484	-0.36712	0.213	0.295	1
CEP112	0.0300532	0.255802	0.549	0.473	1
ANKRD44	0.0302234	-0.314313	0.676	0.709	1
MED12L	0.030421	-0.253657	0.488	0.591	1
INSIG1	0.0308487	0.393869	0.16	0.1	1
PADI2	0.0311121	0.308047	0.586	0.495	1
FUT8	0.0312995	0.474348	0.713	0.686	1
TRIM23	0.0316317	-0.276193	0.119	0.186	1
ADCY10	0.031671	-0.31963	0.139	0.209	1
ZBTB47	0.0319977	0.29444	0.152	0.091	1
ENSMMUG00000049199	0.0322487	-0.255339	0.533	0.632	1
VPS28	0.0322629	0.255666	0.148	0.086	1
CCP110	0.0323738	0.293811	0.295	0.218	1
TNK2	0.0323796	-0.502051	0.713	0.768	1
RC3H2	0.0325024	-0.400248	0.398	0.455	1
PLCL1	0.0325035	0.453802	0.5	0.423	1
ABCC4	0.0327066	-0.379494	0.176	0.25	1
STXBP5L	0.0327305	0.556757	0.725	0.736	1
LONP2	0.0328337	0.263575	0.676	0.595	1
PRKCI	0.0328811	-0.42403	0.23	0.309	1
ATRAID	0.0329232	0.291653	0.217	0.15	1
ITM2B	0.0330662	0.295884	0.254	0.182	1
PDE10A	0.0333801	-0.276593	0.32	0.405	1
KIAA1549L	0.0336968	0.401121	0.279	0.214	1
ALCAM	0.0339671	-0.272263	0.689	0.727	1
ABHD6	0.0339938	0.274857	0.168	0.105	1
S100B	0.0340499	0.270758	0.365	0.291	1
SRRM3	0.0342028	0.321163	0.217	0.15	1
SPRED1	0.0346517	-0.254517	0.57	0.636	1
ENSMMUG00000042828	0.0353678	-0.321267	0.393	0.477	1
ENSMMUG00000009406	0.0355373	0.288108	0.287	0.214	1
SCFD1	0.0357391	-0.276578	0.5	0.568	1
PPM1E	0.0359376	-0.266451	0.102	0.168	1
IMMP2L	0.0359593	0.267704	0.48	0.395	1
MCCC1	0.0360938	0.258219	0.426	0.341	1
SNAP25	0.0361146	0.447973	0.287	0.223	1
PRRC2B	0.0363666	0.314486	0.471	0.405	1
PGM2L1	0.0364287	0.251274	0.139	0.082	1
CCDC50	0.0368207	-0.288899	0.623	0.686	1
DIAPH2	0.036832	-0.361604	0.537	0.595	1
PUM1	0.0368349	-0.286	0.656	0.727	1
ANGEL1	0.0370565	-0.288417	0.176	0.25	1
VLDLR	0.0371195	0.287016	0.238	0.168	1
POLR1B	0.0371761	-0.273792	0.234	0.318	1
COX5A	0.0372532	-0.265324	0.07	0.123	1
ENSMMUG00000022660	0.0374087	-0.486996	0.139	0.205	1
RBMS1	0.0376002	0.333928	0.164	0.105	1
WDR59	0.0382637	0.2526	0.361	0.282	1
ADCY1	0.038365	0.396169	0.152	0.095	1
C1QL1	0.0386638	-0.328401	0.299	0.382	1
ADAM23	0.0386731	0.295307	0.406	0.323	1
FKTN	0.0386741	-0.285816	0.217	0.291	1
CDH10	0.0387011	-0.251066	0.422	0.5	1
PTPRT	0.0387406	-0.374831	0.533	0.595	1
MFF	0.0403013	-0.285796	0.504	0.559	1
DDX3X	0.0404332	-0.351561	0.205	0.282	1
MAP3K1	0.0407342	-0.463776	0.439	0.5	1
NDST3	0.0408341	0.472122	0.258	0.195	1
ENSMMUG00000018623	0.0409181	0.253535	0.525	0.468	1
MYL6	0.04101	0.282936	0.172	0.114	1
CIZ1	0.041142	0.273249	0.201	0.136	1
MSRA	0.0414127	0.329324	0.639	0.595	1
SUFU	0.0419422	0.261587	0.426	0.35	1
PCSK6	0.0421176	0.480089	0.27	0.2	1
THSD7A	0.042318	0.442399	0.504	0.482	1
STAG1	0.0434004	-0.282279	0.311	0.4	1
PHF21B	0.0435575	-0.360525	0.393	0.455	1
HELZ	0.0436985	-0.28099	0.443	0.523	1
PRDM8	0.0444159	0.429452	0.23	0.173	1
ECE1	0.0447519	0.40503	0.23	0.159	1
C2H3orf70	0.0447634	-0.354725	0.303	0.377	1
LENG8	0.0448031	0.259837	0.357	0.286	1
SLC25A13	0.0450205	0.328	0.516	0.427	1
PANK1	0.0450585	0.259435	0.422	0.345	1
TRIM44	0.0456272	0.255395	0.48	0.409	1
ENSMMUG00000001053	0.0460978	-0.27992	0.262	0.341	1
EPB41L4A	0.0463196	0.340058	0.598	0.55	1
CPSF6	0.0470002	-0.364712	0.381	0.45	1
BRAP	0.0471175	0.268079	0.221	0.155	1
GLRB	0.0473437	-0.280641	0.389	0.459	1
AHCYL1	0.0475462	0.268845	0.23	0.164	1
NT5E	0.0476066	-0.299485	0.184	0.255	1
PAX3	0.0480571	-0.30725	0.238	0.318	1
YPEL3	0.0487268	0.275349	0.135	0.082	1
ENSMMUG00000006842	0.0487556	0.351864	0.189	0.127	1
MITF	0.0496663	0.467534	0.352	0.282	1
ENSMMUG00000048926	0.0496779	0.294083	0.365	0.291	1
ENSMMUG00000030440	0.0497409	0.270993	0.258	0.186	1
EPB41L4B	0.0498428	-0.273871	0.332	0.414	1
PCDHAC2	0.0502569	-0.460137	0.5	0.545	1
GALNT16	0.0505975	-0.471321	0.139	0.2	1
CWC27	0.0506675	-0.360503	0.447	0.514	1
INTS6	0.0508903	0.255308	0.484	0.405	1
PLPP4	0.0512178	-0.340218	0.385	0.477	1
ZNF827	0.0513097	-0.30295	0.721	0.736	1
KCND2	0.051706	-0.309237	0.873	0.855	1
EPHA7	0.0517242	0.275252	0.152	0.095	1
AP3S1	0.0521015	0.318077	0.377	0.314	1
DZIP1	0.05244	-0.439425	0.299	0.364	1
KCTD16	0.0532373	-0.272797	0.426	0.523	1
TMLHE	0.053822	0.285942	0.197	0.136	1
GRIA2	0.0540671	-0.303405	0.852	0.9	1
PRPF8	0.0541121	-0.324054	0.225	0.3	1
AKT3	0.0542842	-0.28681	0.725	0.782	1
TRIM36	0.0546365	0.387638	0.16	0.105	1
KCNH1	0.0546451	0.402966	0.258	0.195	1
TEX2	0.0549855	0.290491	0.242	0.177	1
ABLIM3	0.0550156	0.264833	0.295	0.223	1
MAP3K14	0.0550727	-0.28399	0.172	0.236	1
NUP153	0.0555757	-0.270057	0.238	0.309	1
GALNT10	0.0556879	-0.268669	0.43	0.518	1
KLHL7	0.0556906	-0.328687	0.414	0.505	1
SESN1	0.0561276	0.250851	0.377	0.309	1
ENSMMUG00000015139	0.0561617	0.252084	0.25	0.186	1
SEL1L	0.0568207	-0.371969	0.176	0.245	1
PTPRM	0.0568969	-0.367253	0.152	0.218	1
TCF20	0.057099	0.273457	0.402	0.332	1
ABHD17C	0.0575655	-0.259565	0.115	0.173	1
PATJ	0.0577446	0.252687	0.27	0.205	1
NKAIN4	0.0577918	-0.285639	0.311	0.4	1
PRSS55	0.0590577	0.276364	0.242	0.182	1
FAM102A	0.059711	0.298057	0.307	0.232	1
ZBTB18	0.0598812	0.415524	0.217	0.168	1
SLC30A6	0.0602333	-0.254241	0.127	0.191	1
RIMS2	0.060925	0.301364	0.664	0.627	1
TSHZ2	0.0613254	-0.284364	0.119	0.177	1
ZNF124	0.0613525	-0.257219	0.164	0.232	1
SH3GL1	0.0614344	-0.401121	0.168	0.232	1
PRKAA1	0.0619092	0.277031	0.225	0.164	1
RGS12	0.0626531	-0.343469	0.455	0.536	1
DIAPH3	0.062896	-0.495983	0.197	0.264	1
SNED1	0.0637716	0.343381	0.184	0.132	1
ZNF516	0.0639703	-0.259073	0.307	0.386	1
GRIN1	0.0640236	0.356075	0.119	0.073	1
WDR62	0.0640293	-0.258882	0.078	0.127	1
MKX	0.0652641	-0.289347	0.098	0.155	1
TMCC3	0.0654271	0.407898	0.488	0.423	1
2022-09-07	0.0654928	0.405432	0.684	0.636	1
SLIT2	0.0658884	-0.372979	0.217	0.282	1
COL4A5	0.0661099	0.426388	0.402	0.336	1
BRD3	0.0662884	-0.250598	0.18	0.25	1
CPNE1	0.0664671	0.336409	0.385	0.332	1
ENSMMUG00000043645	0.0670807	-0.342177	0.123	0.182	1
RPL3	0.0670826	0.25313	0.115	0.068	1
PSPC1	0.0671543	-0.27368	0.553	0.632	1
STK25	0.0672277	-0.283018	0.135	0.195	1
SLC25A5	0.0672384	-0.254582	0.152	0.214	1
ENSMMUG00000048532	0.0675094	0.379703	0.467	0.418	1
INO80C	0.0699331	0.261761	0.184	0.127	1
CCDC6	0.0700228	0.278659	0.357	0.305	1
RGS22	0.0701212	-0.280711	0.213	0.282	1
ATE1	0.0705175	-0.303414	0.541	0.591	1
UNC80	0.070739	-0.324772	0.475	0.536	1
FAM222B	0.0709349	-0.260742	0.721	0.768	1
DFFA	0.0712814	-0.271445	0.061	0.105	1
NREP	0.0714186	0.375451	0.295	0.245	1
BCL11B	0.071505	-0.336227	0.102	0.155	1
SGCG	0.0715185	0.291981	0.27	0.205	1
BBS9	0.0720045	-0.317097	0.389	0.464	1
PCMT1	0.0720488	0.257498	0.23	0.173	1
INTS9	0.0720554	-0.274217	0.275	0.355	1
CELF4	0.0722085	-0.295436	0.242	0.309	1
EPHB2	0.072557	-0.381769	0.439	0.523	1
KCNH8	0.0727217	0.252515	0.561	0.514	1
SPATS2	0.0730086	-0.371185	0.357	0.432	1
CSRNP3	0.0734052	-0.307249	0.303	0.368	1
VCAN	0.0739672	-0.319811	0.5	0.577	1
PAM	0.0746029	0.25953	0.381	0.318	1
HMG20A	0.0748797	-0.27326	0.348	0.418	1
KCNB2	0.0755766	-0.53147	0.541	0.582	1
PHF14	0.0757193	-0.290692	0.746	0.764	1
SLC24A3	0.0774678	0.367068	0.652	0.614	1
GPATCH2	0.0777792	0.251165	0.5	0.427	1
PLCL2	0.078198	0.35687	0.332	0.282	1
TMEM87A	0.0786647	0.281461	0.623	0.577	1
TBC1D14	0.0792971	-0.292648	0.398	0.459	1
DCAF8	0.0793342	0.300675	0.48	0.432	1
RUBCN	0.0793783	0.271718	0.447	0.377	1
CRB1	0.0796021	-0.331481	0.16	0.218	1
POLR2F	0.0807482	0.488663	0.676	0.618	1
ENSMMUG00000018064	0.0812189	-0.253961	0.496	0.559	1
SYP	0.0816436	0.282801	0.18	0.132	1
FYN	0.0824744	-0.267633	0.795	0.836	1
HIBADH	0.0829614	-0.271586	0.418	0.5	1
SIMC1	0.0831624	-0.268052	0.275	0.341	1
MMP17	0.0831712	-0.574939	0.139	0.186	1
CACNA1D	0.0840258	-0.252293	0.291	0.364	1
LRCH2	0.0844135	-0.343728	0.279	0.341	1
TAB2	0.0847888	0.279724	0.516	0.464	1
PIP4K2A	0.0858568	0.275585	0.512	0.477	1
MYH14	0.0871203	-0.259496	0.369	0.427	1
VEGFA	0.0871684	-0.250507	0.246	0.318	1
GPC5	0.0872063	-0.277536	0.098	0.15	1
ADAMTSL3	0.0872756	0.293956	0.127	0.082	1
MRPL39	0.0884639	0.258239	0.242	0.186	1
TTC7B	0.0895319	0.309258	0.566	0.527	1
DYNC1LI2	0.0901857	0.2573	0.393	0.332	1
FBLN2	0.0902308	-0.251697	0.098	0.145	1
TENM1	0.0904026	0.435736	0.283	0.241	1
CCSER2	0.0915444	-0.302142	0.566	0.618	1
P4HA1	0.0921192	-0.301492	0.234	0.295	1
SORCS1	0.0925918	-0.34618	0.406	0.477	1
EXOC5	0.0928576	-0.262706	0.299	0.359	1
NRXN1	0.0930102	-0.251944	0.959	0.955	1
GRIA1	0.0930838	-0.329335	0.262	0.336	1
STX2	0.0932201	-0.347	0.143	0.195	1
EPC1	0.0933221	-0.309413	0.672	0.695	1
AREL1	0.0935019	-0.269707	0.094	0.141	1
ABHD17A	0.0948666	0.304088	0.197	0.145	1
MCC	0.0957209	0.323742	0.299	0.255	1
ZCCHC24	0.0962276	-0.399664	0.533	0.559	1
FRAS1	0.096716	-0.503216	0.152	0.209	1
PKP2	0.09703	0.27723	0.115	0.073	1
CEP135	0.0974332	-0.277679	0.123	0.177	1
WDR37	0.0975498	0.265648	0.299	0.25	1
PDZRN4	0.0988924	-0.310209	0.246	0.309	1
TIAM1	0.100368	0.33498	0.639	0.614	1
MMS22L	0.101453	-0.25404	0.082	0.127	1
ADARB2	0.101614	-0.378103	0.578	0.618	1
PRKD2	0.102728	-0.288655	0.061	0.1	1
ATP2A2	0.103376	-0.287397	0.516	0.568	1
STRADB	0.103653	-0.276197	0.197	0.255	1
FAM149B1	0.104599	0.255979	0.303	0.245	1
ODF2L	0.104762	0.291495	0.422	0.364	1
GHR	0.105428	-0.278774	0.197	0.25	1
PHLPP1	0.105575	0.268525	0.877	0.859	1
PIK3CB	0.105926	-0.287592	0.418	0.455	1
IFFO2	0.106195	-0.278512	0.061	0.1	1
LMF1	0.106352	-0.386373	0.717	0.714	1
GNG7	0.106434	0.273861	0.197	0.145	1
VSTM2B	0.106596	-0.285106	0.291	0.35	1
TMEM64	0.108466	0.353808	0.168	0.123	1
ACAP3	0.109351	-0.325856	0.459	0.509	1
CHIC2	0.109594	-0.256318	0.287	0.35	1
EVI5	0.109763	-0.258022	0.377	0.436	1
CARNMT1	0.110485	-0.258997	0.18	0.236	1
ME1	0.111229	0.298097	0.393	0.336	1
FREM2	0.111425	-0.281528	0.102	0.15	1
BIN1	0.11261	0.274234	0.561	0.473	1
ENSMMUG00000012681	0.112808	-0.340922	0.066	0.105	1
ZBTB20	0.113775	-0.26963	0.676	0.677	1
SASH1	0.116335	0.281523	0.623	0.536	1
KCNMA1	0.116754	-0.298112	0.344	0.405	1
ASCC3	0.117167	-0.261508	0.549	0.605	1
SNX1	0.117478	-0.268838	0.398	0.459	1
AKAP10	0.118211	-0.295454	0.348	0.405	1
NUBPL	0.119089	0.264248	0.43	0.373	1
CELF1	0.119703	0.27015	0.488	0.436	1
HS6ST2	0.121205	-0.268459	0.246	0.305	1
RAPGEF4	0.125413	-0.348017	0.336	0.377	1
MCF2L	0.126115	-0.301305	0.475	0.559	1
ALDH18A1	0.126338	-0.26316	0.176	0.227	1
BANP	0.126451	-0.300234	0.275	0.332	1
ESRRG	0.127047	0.28678	0.205	0.159	1
ENSMMUG00000043877	0.127251	-0.356579	0.451	0.509	1
DENND2A	0.12905	-0.306013	0.418	0.477	1
C2orf80	0.129235	-0.359228	0.078	0.118	1
NPAS2	0.129481	-0.341899	0.098	0.141	1
DCP2	0.130476	-0.297464	0.197	0.245	1
KCNT2	0.130513	-0.333076	0.336	0.391	1
FBXW7	0.130653	0.250144	0.48	0.445	1
MAP3K5	0.131755	-0.284068	0.324	0.377	1
CC2D2A	0.133136	-0.41233	0.299	0.345	1
PEX7	0.135184	-0.276793	0.135	0.182	1
PGBD5	0.135883	0.33631	0.266	0.223	1
NTNG2	0.138127	-0.273766	0.098	0.141	1
MEGF11	0.139261	-0.37637	0.471	0.523	1
GREB1L	0.139455	-0.335861	0.32	0.368	1
RAD51C	0.140454	-0.310274	0.193	0.241	1
PPP1R21	0.140968	0.352564	0.389	0.332	1
SVEP1	0.142782	0.254807	0.221	0.173	1
ST7L	0.143787	-0.250474	0.496	0.536	1
PIK3R1	0.143868	-0.256187	0.668	0.686	1
MEIOB	0.144304	0.298959	0.102	0.068	1
CLIP4	0.144534	0.333318	0.525	0.473	1
ME3	0.146067	-0.361557	0.225	0.277	1
MTUS2	0.146355	0.331013	0.139	0.105	1
PRPF40B	0.147634	0.284771	0.168	0.127	1
IQSEC1	0.148614	-0.351068	0.484	0.541	1
APOLD1	0.148988	-0.307168	0.094	0.136	1
CAMK1D	0.149763	-0.26582	0.545	0.582	1
CEP57L1	0.151433	-0.454867	0.377	0.418	1
ATG2B	0.151582	-0.283294	0.43	0.459	1
PTPN9	0.153815	-0.261798	0.455	0.491	1
DDR1	0.160718	0.258108	0.279	0.232	1
NAV3	0.160732	0.367693	0.25	0.214	1
NEMF	0.164256	-0.280712	0.447	0.5	1
FEZ1	0.164378	0.30879	0.398	0.368	1
ATR	0.16473	-0.266972	0.463	0.518	1
CLIC4	0.165104	0.493833	0.303	0.259	1
SLC44A5	0.16535	-0.258002	0.59	0.623	1
XPNPEP3	0.16691	-0.329098	0.148	0.191	1
RTKN2	0.167349	-0.280637	0.242	0.291	1
UHRF1BP1L	0.16845	-0.263905	0.283	0.336	1
KDM1A	0.170032	-0.274793	0.434	0.482	1
FAM3C	0.170237	-0.25692	0.16	0.2	1
GPC6	0.170913	-0.262375	0.721	0.714	1
GALNT14	0.174156	-0.363644	0.074	0.109	1
ZMIZ1	0.182579	-0.308788	0.504	0.545	1
KIF21B	0.182634	-0.295069	0.18	0.227	1
ENSMMUG00000028701	0.182798	-0.620511	0.537	0.523	1
KIF2A	0.183044	-0.259697	0.561	0.614	1
HSP90B1	0.185754	-0.346294	0.221	0.264	1
SCN9A	0.186421	-0.263724	0.168	0.209	1
FARP2	0.189563	-0.259949	0.459	0.505	1
SLC11A2	0.189691	-0.283517	0.246	0.3	1
UBAC2	0.192038	-0.25802	0.348	0.391	1
CWF19L2	0.192588	0.252088	0.393	0.359	1
KLHL13	0.194246	-0.293387	0.221	0.273	1
CA8	0.19814	-0.356049	0.217	0.264	1
PDIA3	0.199137	-0.268056	0.254	0.3	1
ETS1	0.199186	-0.317724	0.127	0.168	1
TMEM108	0.199549	-0.277691	0.455	0.527	1
ENSMMUG00000005880	0.199894	-0.252731	0.27	0.323	1
WLS	0.210848	-0.312217	0.119	0.155	1
CDC27	0.212376	-0.322915	0.467	0.5	1
ARHGEF28	0.212852	-0.26601	0.402	0.45	1
DNAJB12	0.213875	-0.356993	0.168	0.205	1
ZBTB16	0.215453	-0.303491	0.074	0.105	1
ALKBH8	0.220859	0.27518	0.127	0.095	1
LRRTM4	0.224267	-0.253839	0.758	0.768	1
CTNNA2	0.234646	-0.264531	0.717	0.732	1
MIPOL1	0.235356	0.27129	0.246	0.209	1
SYBU	0.24152	0.275104	0.361	0.318	1
DCX	0.244767	-0.275936	0.299	0.336	1
RCHY1	0.245452	0.262932	0.258	0.227	1
RPAP1	0.245846	0.873627	0.135	0.105	1
TACC2	0.250956	-0.33046	0.303	0.341	1
DISC1	0.253573	-0.28907	0.447	0.468	1
HIF1A	0.257724	-0.272242	0.32	0.364	1
CDH7	0.261226	-0.362282	0.311	0.25	1
RNF165	0.261396	-0.270617	0.184	0.218	1
LAMA3	0.264043	-0.319742	0.094	0.123	1
NEDD1	0.266434	0.265784	0.156	0.127	1
ELFN2	0.267669	-0.363586	0.295	0.327	1
RPS6KA2	0.273922	-0.344627	0.607	0.65	1
SLC8A1	0.279987	-0.340456	0.406	0.441	1
ADAMTS17	0.290678	0.339347	0.311	0.268	1
P2RX7	0.294242	-0.25346	0.189	0.223	1
GAB2	0.306749	0.283855	0.525	0.505	1
PLA2G4A	0.309047	-0.281457	0.119	0.145	1
MSL1	0.315295	-0.301514	0.262	0.286	1
FHIT	0.32315	-0.278498	0.459	0.482	1
LDLRAD4	0.334215	0.281136	0.66	0.695	1
FBXO11	0.343246	-0.259226	0.725	0.736	1
KNL1	0.361078	-0.413984	0.107	0.127	1
UTP20	0.381011	-0.301126	0.184	0.205	1
PDIA6	0.383087	-0.351759	0.357	0.364	1
TSPAN9	0.385229	0.255425	0.156	0.132	1
NOX4	0.385648	0.343298	0.139	0.118	1
GSAP	0.385878	-0.257759	0.32	0.341	1
SMC4	0.389414	-0.452785	0.246	0.273	1
DOCK6	0.3926	-0.340377	0.23	0.255	1
BRD4	0.396484	-0.271011	0.311	0.327	1
ITPR2	0.404877	-0.253	0.619	0.618	1
DDB1	0.415206	-0.308387	0.27	0.291	1
ROCK1	0.463135	-0.291428	0.586	0.586	1
XRCC5	0.473205	-0.253089	0.537	0.573	1
CACNB2	0.474441	-0.278142	0.451	0.473	1
TUBB4A	0.496473	0.26189	0.16	0.15	1
HIP1R	0.498892	-0.297009	0.303	0.318	1
ENSMMUG00000043269	0.517007	-0.325029	0.254	0.268	1
KLHDC10	0.518584	-0.251871	0.455	0.477	1
AQP4	0.521776	0.254744	0.119	0.105	1
C1orf43	0.525686	-0.275957	0.238	0.255	1
RAPGEF1	0.528015	-0.375402	0.611	0.627	1
CLSTN2	0.52852	-0.262787	0.344	0.295	1
MAU2	0.54098	-0.276795	0.266	0.282	1
FRMD4A	0.549339	-0.440334	0.951	0.95	1
NXN	0.592899	-0.252632	0.369	0.386	1
TTI2	0.59356	-0.313457	0.139	0.15	1
PLEKHG3	0.628279	0.293534	0.434	0.432	1
SBNO1	0.62973	-0.283625	0.369	0.377	1
GPRC5B	0.640019	0.263281	0.16	0.15	1
PAX6	0.641086	0.283441	0.176	0.177	1
ABR	0.643917	-0.620035	0.406	0.4	1
GEN1	0.645448	-0.359534	0.115	0.123	1
BFSP2	0.663634	-0.355121	0.135	0.141	1
CERS4	0.684563	-0.254031	0.258	0.259	1
SLC43A2	0.725742	-0.254135	0.25	0.227	1
CHL1	0.737136	-0.384989	0.307	0.305	1
KSR1	0.745725	-0.257974	0.389	0.4	1
ENSMMUG00000008587	0.775338	-0.362471	0.619	0.641	1
SOS2	0.778888	-0.280232	0.484	0.477	1
PPP6R2	0.802201	-0.253224	0.34	0.336	1
CDH4	0.807401	-0.434543	0.25	0.259	1
SLC27A4	0.80784	-0.364228	0.295	0.268	1
CNTNAP2	0.824489	-0.442764	0.348	0.318	1
EEF2	0.859082	0.262359	0.193	0.2	1
ENSMMUG00000000700	0.86917	-0.634095	0.131	0.123	1
RRAS2	0.934219	-0.368684	0.357	0.345	1
KLHL29	0.970518	-0.359526	0.418	0.4	1
DDX31	0.973201	-0.250652	0.23	0.223	1
